# Enhancer AAV toolbox for accessing and perturbing striatal cell types and circuits

**DOI:** 10.1101/2024.09.27.615553

**Authors:** Avery C. Hunker, Morgan E. Wirthlin, Gursajan Gill, Nelson J. Johansen, Marcus Hooper, Victoria Omstead, Sara Vargas, M. Nathaly Lerma, Naz Taskin, Natalie Weed, William D. Laird, Yemeserach M. Bishaw, Jacqueline L. Bendrick, Bryan B. Gore, Yoav Ben-Simon, Ximena Opitz-Araya, Refugio A. Martinez, Sharon W. Way, Bargavi Thyagarajan, Sven Otto, Raymond E.A. Sanchez, Jason R. Alexander, Avalon Amaya, Adam Amster, Joel Arbuckle, Angela Ayala, Pam M. Baker, Tyler Barcelli, Stuard Barta, Darren Bertagnolli, Cameron Bielstein, Prajal Bishwakarma, Jessica Bowlus, Gabriella Boyer, Krissy Brouner, Brittny Casian, Tamara Casper, Anish Bhaswanth Chakka, Rushil Chakrabarty, Michael Clark, Kaity Colbert, Scott Daniel, Tim Dawe, Maxwell Departee, Peter DiValentin, Nicholas P. Donadio, Nadezhda I. Dotson, Deepanjali Dwivedi, Tom Egdorf, Tim Fliss, Amanda Gary, Jeff Goldy, Conor Grasso, Erin L. Groce, Kathryn Gudsnuk, Warren Han, Zeb Haradon, Sam Hastings, Olivia Helback, Windy V. Ho, Cindy Huang, Tye Johnson, Danielle L. Jones, Zoe Juneau, Jaimie Kenney, Madison Leibly, Su Li, Elizabeth Liang, Henry Loeffler, Nicholas A. Lusk, Zachary Madigan, Jessica Malloy, Jocelin Malone, Rachel McCue, Jose Melchor, John K. Mich, Skyler Moosman, Elyse Morin, Robyn Naidoo, Dakota Newman, Kiet Ngo, Katrina Nguyen, Aaron L. Oster, Ben Ouellette, Alana A. Oyama, Nick Pena, Trangthanh Pham, Elliot Phillips, Christina Pom, Lydia Potekhina, Shea Ransford, Melissa Reding, Dean F. Rette, Cade Reynoldson, Christine Rimorin, Ana Rios Sigler, Dana B. Rocha, Kara Ronellenfitch, Augustin Ruiz, Lane Sawyer, Josh Sevigny, Nadiya V. Shapovalova, Noah Shepard, Lyudmila Shulga, Sherif Soliman, Brian Staats, Michael J. Taormina, Michael Tieu, Yimin Wang, Josh Wilkes, Toren Wood, Thomas Zhou, Ali Williford, Nick Dee, Tyler Mollenkopf, Lydia Ng, Luke Esposito, Brian Kalmbach, Shenqin Yao, Jeanelle Ariza, Forrest Collman, Shoaib Mufti, Kimberly Smith, Jack Waters, Ina Ersing, Marcella Patrick, Hongkui Zeng, Ed S. Lein, Yoshiko Kojima, Greg Horwitz, Scott F. Owen, Boaz P. Levi, Tanya L. Daigle, Bosiljka Tasic, Trygve E. Bakken, Jonathan T. Ting

**Affiliations:** Allen Institute for Brain Science, Seattle, WA; Department of Neurosurgery, Stanford University School of Medicine, Stanford, CA; Allen Institute for Neural Dynamics, Seattle, WA; Department of Neurobiology & Biophysics, University of Washington, Seattle, WA; Addgene Watertown, MA; Department of Neurological Surgery, University of Washington, Seattle, WA; Department of Otolaryngology, Head and Neck Surgery, University of Washington, Seattle, WA; Washington National Primate Research Center, Seattle, WA

**Keywords:** Medium spiny neuron, spiny projection neuron, cholinergic, Sst-chodl, Pvalb, basal ganglia, caudoputamen, Adeno-associated virus, Addgene, striatonigral, striatopallidal, macaque

## Abstract

We present an enhancer AAV toolbox for accessing and perturbing striatal cell types and circuits. Best-in-class vectors were curated for accessing major striatal neuron populations including medium spiny neurons (MSNs), direct and indirect pathway MSNs, as well as Sst-Chodl, Pvalb-Pthlh, and cholinergic interneurons. Specificity was evaluated by multiple modes of molecular validation, three different routes of virus delivery, and with diverse transgene cargos. Importantly, we provide detailed information necessary to achieve reliable cell type specific labeling under different experimental contexts. We demonstrate direct pathway circuit-selective optogenetic perturbation of behavior and multiplex labeling of striatal interneuron types for targeted analysis of cellular features. Lastly, we show conserved *in vivo* activity for exemplary MSN enhancers in rat and macaque. This collection of striatal enhancer AAVs offers greater versatility compared to available transgenic lines and can readily be applied for cell type and circuit studies in diverse mammalian species beyond the mouse model.
