## Supplementary material for "Enhancer AAV toolbox for accessing and perturbing striatal cell types and circuits": Table_S1

### Sheet: Table S1
Cell type	enhancer ID	Source	Species	Genome assembly	Proximal gene	Vector	Genome coordinates (cloned)	Enhancer sequence	Fragment cloned size (bp)	Minimal promoter	Minimal promoter size (bp)	Other elements	Other elements size (bp)	Remaining capacity (bp)
pan-MSN	AiE0351h	Boca	human	hg38	RGS9	AiP12013	chr17:65145829-65146255	agactgaggagacgcctcagaggaatttgtacggggaaaggtctgaggaaaaaggatcggatcccaatgggccgaactccttcaaaatgttcccgaggtccacgtgacgttccctcctcccacccagcccttctttctgtgaagggtgacacacctcctagaaagaaatctgactcccctcattgtgtttttaaaataactctcattattcctcctctgaaggttattttcaaactctttataactcgatttttttttaaatgcaaagacaaggaatcaaatctgccaactttctatcagagaaactcgggtttctaacttttaaagtgggattatatgtcttctccaatatatgggctccctgcttttataacatgctgctgttacatctaataaaaa…	427	Rho basal	120	3xSP10 core insulator	150	4003
pan-MSN	AiE0367h	Boca	human	hg38	RGS9	AiP12025	chr17:65144163-65144567	tagcaggagtacatcctcctctgttagaaaaacaactctgcggttctgggtcacttttcccatctttgtatagaaaagtaccgattattattgttcccccgggtgccttctccagcttaaaggaaaattccagccccagagatcttccgcagtgagtgacagctccttaatgtgaggagcagcgtgggcgtggtgggtgggatgtcagagccatcaaagccctcatttctgatccctctgtgatgtcggggttccctggcacgcccactgtcatgcctcagcacattggcatctgagagaggaaaggtgcagctgacaccctgacccccttctccccgacacggggtcagacagggtcccgcggtggcctggttgtgcagcactgacatgttgcctggg…	405	Rho basal	120	3xSP10 core insulator	150	4025
pan-MSN	AiE0441h	Boca	human	hg38	PPP1R1B	AiP12229	chr17:39624375-39624844	gactccactgtccccagcagcccctccccactccttgcccctgcccacccctcctccagctctcaggagtcccattcccttcctcctctgtcgcccacacagcccccaccacctggccgcccacctgaaaaacttttccccaagttcttgagaagtcgcgtaggatccaggagagaaaaatcaaagtaataaaacctcatttaattcctaacggagggcagagctgcgagctgcaattatcttaatgctgagctatttttactctctctccatctctgtcttctgcctttctctgttgtgaggttcgctgtctctctctctgcctccctttgtctctccatctctcaaccatgttttctgtctctctttgctttctcctctctccccccaatctctctc…	470	Beta globin	53	n/a		4177
D2 MSN	AiE0445h	Boca	human	hg38	DRD2	AiP12231	chr11:113349422-113349988	taagtccgtttgggcagcctgagatttcatcaggtgttttttggcatctgtgttagactgtttgctcattttgtgtttgtaagtggctaaaaatccttaaatctttctcataggaaccagttataaaccaggtctcacaattctgttacttaagcagaatttccagctctaagtggaggactttgagcttaaccctattaaatttaatctaatatattcagcagcctgtcacaatcttgttaaatctttattccgtcacccaccttattagggggccctcccactttagtcatcagcagattagtaagcatgccatttagatgtcatctaagttaatgaacctgactgagccagagtcacatggcagagtcacagaaactccttctgagctggcgtccg…	567	Beta globin	53	n/a		4080
pan-MSN	AiE0447h	Boca	human	hg38	DRD1	AiP12233	chr5:175422398-175422963	tatgctgtggcctggggatgggagggagaatccacaggctgtggggatatttcataggcttcatctaggcattaaatgaggaaatgaatgcaaaagtgcccagcacagtgcctgacacataaaagcaccaataagcttcagctgtcttcccccttcttcaaactacttaattttctgtgaaactaacacttcttttctaattgcccttgacttcacattctttagcccattcttcgttactaatccattcttgctagttcctcctacattcctattgttcgtgttaaagatgacttttctattcacctgtgtaagtcttgctgcctcctacactgattaatttagctagattgaaaaggaggactagtgcttcctccataaaactccaattaatcaatc…	566	Beta globin	53	n/a		4081
pan-MSN	AiE0450h	Boca	human	hg38	ADORA2A	AiP12236	chr22:24498766-24499402	gagaccacaggctgagaggccaggcagggttcaccaggacactctgaaagagctgtctggctcccaggcccacaggccttcgagggaatagacacataagccttgctcctttttctcctggtatctgcccacacccatatcctggaaagctgcgtgatttatgtccaccagaggggatttgctctgaggctgtggcctgcaggagcgcccttccgctggagggtgggaggactgtctaaggcagtcacagcaaggagaggcacggtgtgggcactgctgctatttctaacctgctggagtgaagggaaccttgactacttgaaaagcaggctgattgtcaggggcggaaccgaactcagagctgtcagggccgtcacatggaaagtgcctggcaggggg…	637	Beta globin	53	n/a		4010
D2 MSN	AiE0452h	Boca	human	hg38	GPR6	AiP12237	chr6:110015002-110015587	agggaggaactaaagtccattcatatgtccatattctcaatttgggaaaaaatgtggctttgtcttcatcctcttttcctgagtgtataaggccagaagccaaaggcaagagcaggacattccaggagcctttatgattgctctaagtcacatctgctctcgagctcccattccactgtgaaaaatacctagtcttgaactttggagttccaaattccacatgatcgacttcctcaaggcttttcacttgacgaacaaattgcatgccaagaaatcgtcaaaattctatcaagcttaattatgcaatttctgtctataaatgacatacctcctgtaccctatgacacccacctatgcactaataagatgtgacagctgcatcaccaacaaagcctcccc…	586	Beta globin	53	n/a		4061
Sst-Chodl	AiE0600m	Allen mouse	mouse	mm10	Nos1	AiP12408	chr5:117647271-117648163	aacaggacttcagggaaggccacggagcttaagcaagaacttgcccaaagtttagaaagaaagctccaagttacagaaccaagtgcccgaccccagagtctttctttgtctgacctgagggctttctgttaaaatccttatacagcagataagtaagtcagcagtcttagaggtgggaagaggtctgtctgccagtcatctggctccctgcaaacacaggcatccccacccctgaacaattttcttcataggaaagttgtgagggaagtcacaggtgcagacaccgccccggggggggagggggggctcagagttgttccttcattcagtcaccaattcagtcttccagaatcaaggccctattgacagagggctaagccaccggggcgctgccttcaa…	893	Beta globin	53	n/a		3754
pan-MSN	AiE0603m	Allen mouse	mouse	mm10	Pou3f1	AiP12410	chr4:124639575-124640067	atgtgcatacctgcctctgagaaggaccaaagtcagatgcactctcaatgtaagggcttgggggtggaacacctcaagttccacacacaccccaatctcctacaggagtttcctttagaggacctgtctcctccaaggggctctgttagaccaagtgggaaagtctctaggaactgacttcagaggtttggggctgtgccagtcccgcggcgcactctgccacggaggagacctggagctcctgggttggccaccttgctccctgcctcctcccacctcctccccagcaggttatcagcatgaaaacaggaaggctggcagtgctattaataaaacatgaagcagagatctgccccatcaggcagcggaggcaggcggcagctcggcagccccgaggga…	493	Beta globin	53	n/a		4154
D2 MSN	AiE0444h	Boca	human	hg38	DRD2	AiP12421	chr11:113408134-113408737	gactctacctgctgtaaaggcaaatgaatgatcctttgattaaaaggcactctacagagcggcacaggcacagacagaaacctagggaaaggcaaagaggagtgaaaactggaggcttcctttccatcctgtcgtcaagagcaagagaccatcgtcaggacctctctggagagagtcagagcctgggccacccccttccaccttgtgttcccgtgtcgtgtcgggtcctactcctcccatttctttgcccctgaagtgctgagagggggagagggtggagcccagccctccccctgcccactctagctgtcaatctgctgtctggcagaaagacatgaagcctcgtgacaactgtgggcaactttcccctgccccgcctcccgcccctgccctgccctc…	604	Beta globin	53	n/a		4043
D2 MSN	AiE0612h	Boca	human	hg38	DRD2	AiP12442	chr11:113435133-113435411	ttcccagccttaccttgttgcaggcctccagggtctgcagcggggtgaggcagggtctgggagatgcagtgaatgcaggaaggggtgtctgcctgacagccccatccctgcagattttgatggctccgtaaaaatgtctcctcataaactgtcaaagtgtcacaaattaattaactgttagctagagtgactcagtgtgggggggggtgggggagaatggctcagtgatgctgagcggggtggtggcggtgctgttctctgcgtgtgctgccttttgat	279	Beta globin	53	n/a		4368
D1 MSN	AiE0616h	Boca	human	hg38	PDYN	AiP12446	chr20:2004189-2004606	tccattgcagcttctctctctctctctctctctctgagtcatctttacaagcccctgaaacaatggtatttaaggagggagctttctcaacacctgaaatccctacagaaaggttgagcttccttggtaaagcatttacctgctgggggagggtgcatggagtgacatggttttcacatttgagaaaggtaagtgggagggaatatcagacaactgcagagtgcagattatcatttaaataaaatccccatggggctcgctggcagcattaaaattgctcctgcctctgtggtgctgtcacagaacagcctctctcctttattctgctttaccatagaaagaggcagtgtggtgcagtggaaataccccagggctgaatcctaggattcaagtctgatc…	418	Beta globin	53	n/a		4229
D2 MSN	AiE0617h	Boca	human	hg38	ADORA2A	AiP12447	chr22:24445139-24445875	aaacaagaacccgggggaatccaactgctcagcatgtgggaagggctctgcgcagcccgcccctgctcctggggccgcagggaaaagtgggtgaggccagcactctgtgcctgggatgccactgctgtcctgcgatgttgtgctgctcccccgcatggctgctgctacgggctcttgccacagctggacaccctcccctgagctccagtgccggacaactgttttctgagcatgctaagcaatgaccctctgctgacgggagaagttactttagaggggacagaacttaggaagacccaggtgtgctgtgaggcaagtggctccctccctgacccttactgctcagtgtgcaaggttaccaccttctcctcctccccacacccatcccccctctctccc…	737	Beta globin	53	n/a		3910
pan-MSN	AiE0618h	Boca	human	hg38	GPR6	AiP12448	chr6:109987138-109987810	aggttgagtggattgaggagaaaatgggaattttcatgtttttcaataaatttagctttaaatggaaggagagagatagtatctagatggaaatacaaaatcacaagataatctttctcacttttagacagaggagaaatcaccacataactggaaacactgaaaataggagaggggaaagatggctgacagagtcaggcttgacaggaggaggatggggtccaggacacagtgtcagaggaaagaggagtatagacaggaggaggtggggacacagttcccctactctgacaggaggcaaggtgggaataattggtactgatagatctaagtttatgggaggtgggaggaagttcatagagttcctacctgacaacctagattcatctgaaggaggag…	673	Beta globin	53	n/a		3974
pan-MSN	AiE0621h	Boca	human	hg38	PDE7B	AiP12451	chr6:136123812-136124217	tgctgaaccaattaaggccagtggtaccacctgagattttgaaaataaatcagtgggtttttatttcagctgtttggaaatgactaatagagtaatacaatagattaattttatctaacattaatagctggatgtataagaaacacccactctctagaaattaagacatgtcaccatagtcttatgacaagagtgagtctcttatttttgaactttctattgaacagttctcaccatcttaaatcaccctttgttatgagtttttaagtgtcttaagtagagaaggttaagaaaatgaatacttatactcctttaaatactaattaagaggccctggtaaccatttatcagtaatattaatggcatgaaaattgaaaaagtatgactcaaaggtgaatt…	406	Beta globin	53	n/a		4241
pan-MSN	AiE0367h_C2	Synthetic	human			AiP12514	n/a	tccagcttaaaggaaaattccagccccagagatcttccgcagtgagtgacagctccttaatgtgaggagcagcgtgggcgtggtgggtgggatgtcagagccatcaaagccctcatttctgatccctctgtgatgtcggggttccctggcacgcccactg	160	Rho basal	120	3xSP10 core insulator	150	4270
pan-MSN	AiE0367h_3xC2	Synthetic	human			AiP12555	n/a	tccagcttaaaggaaaattccagccccagagatcttccgcagtgagtgacagctccttaatgtgaggagcagcgtgggcgtggtgggtgggatgtcagagccatcaaagccctcatttctgatccctctgtgatgtcggggttccctggcacgcccactgtccagcttaaaggaaaattccagccccagagatcttccgcagtgagtgacagctccttaatgtgaggagcagcgtgggcgtggtgggtgggatgtcagagccatcaaagccctcatttctgatccctctgtgatgtcggggttccctggcacgcccactgtccagcttaaaggaaaattccagccccagagatcttccgcagtgagtgacagctccttaatgtgaggagcagcgtgggc…	480	Rho basal	120	3xSP10 core insulator	150	3950
Sst-Chodl	AiE0769m	Allen mouse	mouse	mm10	Pnp2	AiP12602	chr14:50995238-50995785	accagctggggaatgagtgtttagatacttgagactatgggagacagttatcattaaaactcacaaaaccagaaagagggaatccaatttctacaaaataaagataatttattcagaagccaattatgaatgtcagatttcaccaaatactgtgcttcaatgtgctaacagttttacagacacagaacaaagaaagctataatccaaaacaccttttatcaaatccactaatgggaacatcagacagattatatagcacaatagggaaatctctgctaggaaggctctagaccggtgactttccagcctctttgcaatcattcaaaaactaatcaagctattcatggtggctcatgccttgaatccccagcatttagaagggattaaacaagatctaat…	548	Beta globin	53	n/a		4099
D1 MSN	AiE0779m	Catlas	mouse	mm10	Slc35d3	AiP12609	chr10:19829209-19829714	tctcatcctatgcctttcttctaggtacttcagaaagaatctttcaaatcaataactgtgttctatccacagaggtttaatggaggagcaggaggctggaacgagatgaaggaaatgaattgttccagagatgaaaaagctcccaggcatatgtcataagtttgagacaaattaaggaaaagcgggttgggaggagtctgaggctgtgggtggctgcctcgagaggctgctcacaacctgacatgtttcagatcttttgacacggtcatgcaagcaacagaaacttatatggtttttagtctcccaggtagcagggaaatgatgatgtgggaggattaggggggggaaaatgagtttctcatttttttaatttaaattacttttgagctacttctagac…	506	Beta globin	53	n/a		4141
D1 MSN	AiE0780m	Catlas	mouse	mm10	Pdyn	AiP12610	chr2:129734015-129734548	tgtttcacaaactacaggttcactggagcacagccatgccaacatggcatctaaggctggtatgacctcgagacccctccagcactccttcgttcagccatagaacaaggagacacagataaagtctggagccgggcccaggtacctgaggctcagagatgagcccgcagcgaagctgacaactgactcattcctccgacactctcccaccctcccagctaaggaggtgtctgatgtgaacatgttctgcctctttgttgcctgctgttgggggcgagggctttgggtggattttgaagagcaattatgcttattactggttaggatttctctgtttgctgagtgcattaacttttagcgcttcccatcactcattcttcttcacaccctcttgtcagt…	534	Beta globin	53	n/a		4113
pan-MSN	AiE0785m	Catlas	mouse	mm10	Adora2a	AiP12614	chr10:75475016-75475640	taaaccttggactgagcccacaggatgctctggaaggaccttgggaaaccgacacacaaagcctgtctcggttttgttttgttttgttttgtcctccctgtgtcgcatccacaagtcccaagcgtgtagctcctgggaagctatgtggctgttttcaccaaggatgacttctcagagactgacacccataagagaggcccctccacccgagggtgggaggactctctgtggcatcaccgggaggggaggccaggtgtgggcactgcagctatttctaatccaccagaggaaagagagctttgactgcttgaaaagcaggctgattgtcaggggcggaacccagctcagagctgtcagggaagctcctggcagggggtggagacagggggcttggactga…	625	Beta globin	53	n/a		4022
pan-MSN	AiE0782m	Catlas	mouse	mm10	Drd1a	AiP12626	chr13:53840685-53841293	agcctgaattccacactacagctcttatattagaaaagaaactggatgaaaaaagatgggtctcagagaagatacttggagcaatagccacacaagagttgctcaagtatttccatcagcctaaatgactacacacctatttgccaccagctggcctcagctctgctctgaatgcccaccatcaactctctgagaaagtgcccctgactacactcagtgaagctgtgagttggtggctgccttttccccctgcaagataacaaggtaggccttacctcagacttaactcaaggtaaagtttaattgctctaacctgctctttgatgtgtgctgaggaggtgggcgccgtgtgggtacaagttgctatttatacagacctgacaagcgcatcccatcagc…	609	Beta globin	53	n/a		4038
Cholinergic	AiE0743m	Catlas	mouse	mm10	TacR3	AiP12631	chr3:135176497-135177192	tccgtaaagagcacaaaacccaaatatttgggtgcatgggagatagatttcaactaaatacttttaatcatgcaattccaatagcacttaaattttttcaaggcatgtataaagggagaatagactaattcaatttcaaagtgcaagaaaaacatcaaaaactaaattcagaaagtttgcatgggaagaaaaaaaaacacaaattaatctcacttgtgattattctaaatacatttgaacaagcagcagctagtagtacatacaaagaaatagaaaacatgaagaccaggggagtttaattatatggttgcaaaaatggttcaacattgcaaagttgttaatactcagtggatggggagggagctgtgcaattatctccacaggtacagaaaaggcact…	696	Beta globin	53	n/a		3951
Sst-Chodl	AiE0682h	Human M1	human	hg38	NOS1	AiP12689	chr12:117600182-117600930	aagacggtctgattgcaaccctccaggaggaaaacaaattcacaaagcagtcccaggttgccagttctcaaagtcagcaaaccaaatcctaacgtgcaatcttcccaggtttttcaaaagccatgggattgatagtcagtggggaaaggaagaggtgtcgaatccaggcctgatggatgggtgcagaggcaatcagacgtgttttcagagccactgtgctctgacacctgcccccattttccacagagtttggctctgaatgcgtccctggaccacgccctccgtctcctttacctggcgttcctattcttgtagaaaggaacacagcctaatgatggatttgttcaatgtgatcattctcgcttatgtacaaaacaaaggcaggattgatgaactcct…	749	Beta globin	53	n/a		3898
pan-MSN	AiE0784m	Catlas	mouse	mm10	Adora2a	AiP12747	chr10:75411408-75411897	aggaactggacacacaaagcctttctcgttttttcttcctccctgtgtttcggtccaggggtcctaagtgtgtagctcccggggagatgtgggactgttctcacccagaaagaggaactagaaccacaagagcctaaccccccacggtgggaagacactctgtggcatcaccgggaggggaggccaggtgtgggcaactgcagctatttctaatccaccagaggaaagagagctttgactgcttgaaaagcaggctgattgtcaggggcggaacccagctcagagctgtcagggaagctcctggcagggggtggagacagggggcttggactgacaggcctgtgattttgaaagaaatgtctttaagagagtgacttaaagtaggagagaaatattatt…	490	Beta globin	53	n/a		4157
Pvalb-Pthlh	AiE0140h_3xC2	Synthetic	human			AiP12787	n/a	ccaagaaattagaataaagggaaaaatgactttgagatgtactttcttaaaataactgaagtaatgaccgcatgagccagctgatgggtttttaaatggatacgtttctatcagcctgctgcttgatgccagagccaaatatatatggagtgtattatatcatatcctgtaggcaggagactgttggggcattgggggacccaagaaattagaataaagggaaaaatgactttgagatgtactttcttaaaataactgaagtaatgaccgcatgagccagctgatgggtttttaaatggatacgtttctatcagcctgctgcttgatgccagagccaaatatatatggagtgtattatatcatatcctgtaggcaggagactgttggggcattggggga…	600	Beta globin	53	n/a		4047
D2 MSN	AiE0452h_3xC2	Synthetic	human			AiP12982	n/a	gtgaaaaatacctagtcttgaactttggagttccaaattccacatgatcgacttcctcaaggcttttcacttgacgaacaaattgcatgccaagaaatcgtcaaaattctatcaagcttaattatgcaatttctgtctataaatgacatacctcctgtaccctatgacacccacctatgcactaataagatgtgacagctgcatcaccaacaaagcctcccccgcctggtgaaaaatacctagtcttgaactttggagttccaaattccacatgatcgacttcctcaaggcttttcacttgacgaacaaattgcatgccaagaaatcgtcaaaattctatcaagcttaattatgcaatttctgtctataaatgacatacctcctgtaccctatgacacc…	684	Beta globin	53	n/a		3963
Cholinergic	AiE0743m_3xC2	Synthetic	mouse			AiP13038	n/a	agcagcagctagtagtacatacaaagaaatagaaaacatgaagaccaggggagtttaattatatggttgcaaaaatggttcaacattgcaaagttgttaatactcagtggatggggagggagctgtgcaattatctccacaggtacagaaaaggcacttagtaaaatgtagccaactctttggcttctaaaaaaggagaaaatggtttacaaaaacaagcctccctggatgcttccttaatttgttcttagcagcagctagtagtacatacaaagaaatagaaaacatgaagaccaggggagtttaattatatggttgcaaaaatggttcaacattgcaaagttgttaatactcagtggatggggagggagctgtgcaattatctccacaggtacagaa…	747	Beta globin	53	n/a		3900
D1 MSN	AiE0779m_3xC2	Synthetic	mouse			AiP13044	n/a	aagtttgagacaaattaaggaaaagcgggttgggaggagtctgaggctgtgggtggctgcctcgagaggctgctcacaacctgacatgtttcagatcttttgacacggtcatgcaagcaacagaaacttatatggtttttagtctcccaggtagcagggaaatgatgatgtgggaggattaggggggggaaaataagtttgagacaaattaaggaaaagcgggttgggaggagtctgaggctgtgggtggctgcctcgagaggctgctcacaacctgacatgtttcagatcttttgacacggtcatgcaagcaacagaaacttatatggtttttagtctcccaggtagcagggaaatgatgatgtgggaggattaggggggggaaaataagtttgagac…	582	Beta globin	53	n/a		4065
Cholinergic	AiE0576h_3xC3	Synthetic	human			AiP13048	n/a	cgctgtcatctcttcagggagggaggcttacagacaggccagctcgtcagcctgctggctccttcaaagtcaggtcttcacagtaggttcctttatttctgtctcaacaagttgaaatcccctcaaattagacacacacttttcttatgtaattaaagtacagtgagaagacaggcatcacgctgtcatctcttcagggagggaggcttacagacaggccagctcgtcagcctgctggctccttcaaagtcaggtcttcacagtaggttcctttatttctgtctcaacaagttgaaatcccctcaaattagacacacacttttcttatgtaattaaagtacagtgagaagacaggcatcacgctgtcatctcttcagggagggaggcttacagacaggc…	540	Beta globin	53	n/a		4107
pan-MSN	AiE0621h_3xC2	Synthetic	human			AiP13344	n/a	atacaatagattaattttatctaacattaatagctggatgtataagaaacacccactctctagaaattaagacatgtcaccatagtcttatgacaagagtgagtctcttatttttgaactttctattgaacagttctcaccatcttaaatcaccctttgttatgagtttttaagtgtcttaagtagagaaggttaagaaaatacaatagattaattttatctaacattaatagctggatgtataagaaacacccactctctagaaattaagacatgtcaccatagtcttatgacaagagtgagtctcttatttttgaactttctattgaacagttctcaccatcttaaatcaccctttgttatgagtttttaagtgtcttaagtagagaaggttaagaa…	600	Beta globin	53	n/a		4047
Cholinergic	AiE0868m	Catlas	mouse	mm10	TacR1	AiP13362	chr6:82338951-82339495	agccttctcactctgtttctgcctgatatagaggattatgtaggcttttttatggagtgagaacctagacgctactgaaacatttatccgtatgtcccttactatagctgttagcaacagtatatcatactcactgtggttgccccaggcagaagataaatccatgggcaaaatgccactaaaagctaatccaaaaatattctcaaggagagatgaggagtgctgtgcaaaggaaggattaatcagtccaggaccacttgtgtgtgttgaactcagtgtcccactgtgccctcttataccacctgggctttccctcaaagctgttaggatgattacattataattgggaatctatttatggaatcacgtgcttgatgtctgtctgtgcccacagccccc…	545	Beta globin	53	n/a		4102
Cholinergic	AiE0869m	Catlas	mouse	mm10	TacR1	AiP13363	chr6:82544710-82545276	agaacactttctccaggcacagcggactcggcacaggagccaggattcccggcacttggtctagacctggggacacaaacagtcattagtcacaggttattataagcaggactgtttcaattgttttaagtgtttcctcttgcccctgggaataccaggagtgtcaaacagcagcaacacccacatttatagctaagcccatttatgtgaggcaatattaattgttgtccactagcactgtttgaagcagtttctaagcgattccctgcttcaaatagccatgttttggctgggaagatgctccagtcagcatgtggtattcactgattgcaagcacataaaatctgtttactttattgctcagctgcgtacaaacacaaggaatggagtttgattccc…	567	Beta globin	53	n/a		4080
Cholinergic	AiE0873m	Catlas	mouse	mm10	Slc5a7	AiP13445	chr17:54223464-54224114	gggcttgagaaatatcatcacaccattggaagtcttacaacttgatgtgaacacagagggctttcggtagaaatatcactgtaggaagctttgcagacaccttcgaacccagtggaagtagaagattcccatgtctgtgttctctattcccagcaccagcatggatttctccaaagctttgtagggcagaactctgaatgtttatttctctgatgaatccttaatgaaagtggccagccatcctggggagaacaagccttagttcccactgagaaggatagcaagcagcataagagtagctgatgtcaaaggctattaatgcaaatgaaaattataattcctcatcaagatctgctcccagacaggctaatcattgtgccacctgtttacagaaacaca…	651	Beta globin	53	n/a		3996
pan-MSN	AiE0351h_3xC2	Synthetic	human			AiP13566	n/a	gcccttctttctgtgaagggtgacacacctcctagaaagaaatctgactcccctcattgtgtttttaaaataactctcattattcctcctctgaaggttattttcaaactctttataactcgatttttttttaaatgcaaagacaaggaatcaaatctgccaactttctatcagaggcccttctttctgtgaagggtgacacacctcctagaaagaaatctgactcccctcattgtgtttttaaaataactctcattattcctcctctgaaggttattttcaaactctttataactcgatttttttttaaatgcaaagacaaggaatcaaatctgccaactttctatcagaggcccttctttctgtgaagggtgacacacctcctagaaagaaatctga…	528	Rho basal	120	3xSP10 core insulator	150	3902
Pvalb-Pthlh	AiE0951h	Boca	human	hg38	DRD3	AiP13792	chr3:114121980-114122637	tcattttctttcccacagggtggtcagaaccaccctgggttcagcccagctccctctctgggacacatgtatccttggaggcctgtagccaccactcactcctctcagtgccctgcagactatacacaaagcaggagtcaatgcacaataatggagatggggtgattaattgaggtgagggtgggtggaacaagaggtcccaggtcttgtgcttggcacgaactctctggttctgcctctgccaatgtgtgctgcagacagctaagctgacactggcatcacctgcactgagtctctgtgtcatgaggtagtcatggaaactcactccttcctaaggtaatgaggagacaattaggtagaaatgagaaatcgagttaattgcttgtcatcccctctctg…	658	Beta globin	53	n/a		3989
pan-MSN	AiE1026h	Boca	human	hg38	PENK	AiP13868	chr8:56505962-56506317	tcttttccatgttagaagcaaagttttaaaaaatactctttatgcttttatgcaaatgttatgtgatttttaaaagtattatgcataaagacaataaaaaattaaaagtaaatacttcttttttcattagcaggtgttcagtaatgtgtcaaatcttgatatacctaatttgtcttctttcaactttacttttggatttcctgattccaatttttcaaaagttgacagacatcatgttattgtcactaattcctcccactcagctctcagaggttcattgttctgagggagaaattgtcatctccccttttccctccactggctcagtttaagaaagtgagtcagattacgggtct	356	Beta globin	53	n/a		4291
pan-MSN	AiE0441h_3xC2	Synthetic	human			AiP13905	n/a	cccacacagcccccaccacctggccgcccacctgaaaaacttttccccaagttcttgagaagtcgcgtaggatccaggagagaaaaatcaaagtaataaaacctcatttaattcctaacggagggcagagctgcgagctgcaattatcttaatgctgagctatttttactctctctccatctctgtcttctgcctttctcccacacagcccccaccacctggccgcccacctgaaaaacttttccccaagttcttgagaagtcgcgtaggatccaggagagaaaaatcaaagtaataaaacctcatttaattcctaacggagggcagagctgcgagctgcaattatcttaatgctgagctatttttactctctctccatctctgtcttctgcctttctc…	597	Beta globin	53	n/a		4050
D2 MSN	AiE1190m	Catlas	mouse	mm10	n/a	AiP14427	chr10:75411457-75411930	tcggtccaggggtcctaagtgtgtagctcccggggagatgtgggactgttctcacccagaaagaggaactagaaccacaagagcctaaccccccacggtgggaagacactctgtggcatcaccgggaggggaggccaggtgtgggcaactgcagctatttctaatccaccagaggaaagagagctttgactgcttgaaaagcaggctgattgtcaggggcggaacccagctcagagctgtcagggaagctcctggcagggggtggagacagggggcttggactgacaggcctgtgattttgaaagaaatgtctttaagagagtgacttaaagtaggagagaaatattattattaggtaatgcctgtcaggttatatttttttttgatgtgttcttggta…	474	Beta globin	53	n/a		4173
pan-MSN	AiE1191m	Catlas	mouse	mm10	n/a	AiP14428	chr10:75475068-75475562	cacacaaagcctgtctcggttttgttttgttttgttttgtcctccctgtgtcgcatccacaagtcccaagcgtgtagctcctgggaagctatgtggctgttttcaccaaggatgacttctcagagactgacacccataagagaggcccctccacccgagggtgggaggactctctgtggcatcaccgggaggggaggccaggtgtgggcactgcagctatttctaatccaccagaggaaagagagctttgactgcttgaaaagcaggctgattgtcaggggcggaacccagctcagagctgtcagggaagctcctggcagggggtggagacagggggcttggactgacaggcctgtgattttgaaagaaatgtctttaagagagtgacttaaagtagga…	495	Beta globin	53	n/a		4152
pan-MSN	AiE0616h_3xC2	Synthetic	human			AiP14486	n/a	gctgggggagggtgcatggagtgacatggttttcacatttgagaaaggtaagtgggagggaatatcagacaactgcagagtgcagattatcatttaaataaaatccccatggggctcgctggcagcattaaaattgctcctgcctctgtggctgggggagggtgcatggagtgacatggttttcacatttgagaaaggtaagtgggagggaatatcagacaactgcagagtgcagattatcatttaaataaaatccccatggggctcgctggcagcattaaaattgctcctgcctctgtggctgggggagggtgcatggagtgacatggttttcacatttgagaaaggtaagtgggagggaatatcagacaactgcagagtgcagattatcatttaaat…	450	Beta globin	53	n/a		4197
Cholinergic	AiE0873m_3xC2	Synthetic	mouse			AiP14496	n/a	catggatttctccaaagctttgtagggcagaactctgaatgtttatttctctgatgaatccttaatgaaagtggccagccatcctggggagaacaagccttagttcccactgagaaggatagcaagcagcataagagtagctgatgtcaaaggctattaatgcaaatgaaaattataattcctcatcaagatctgctcccagacaggctaatcattgtgccacctgtttacagaaacacactgctaatcagtcagtaaaatcttttaagtttctgtgcttctctgtgtacgatttttagcctccatggatttctccaaagctttgtagggcagaactctgaatgtttatttctctgatgaatccttaatgaaagtggccagccatcctggggagaacaa…	909	Beta globin	53	n/a		3738
D1 MSN	AiE0779m_6xC2	Synthetic	mouse			AiP14696	n/a	aagtttgagacaaattaaggaaaagcgggttgggaggagtctgaggctgtgggtggctgcctcgagaggctgctcacaacctgacatgtttcagatcttttgacacggtcatgcaagcaacagaaacttatatggtttttagtctcccaggtagcagggaaatgatgatgtgggaggattaggggggggaaaataagtttgagacaaattaaggaaaagcgggttgggaggagtctgaggctgtgggtggctgcctcgagaggctgctcacaacctgacatgtttcagatcttttgacacggtcatgcaagcaacagaaacttatatggtttttagtctcccaggtagcagggaaatgatgatgtgggaggattaggggggggaaaataagtttgagac…	1170	Beta globin	53	n/a		3477
Sst-Chodl	AiE1404m	Catlas	mouse	mm10	Chodl	AiP15028	chr16:78957279-78958145	atgtataagatgactactggcctatatttacctgacaagaatctattcctccttcttcatatcctgcacatatcatactttcagtgatgttgtattctggcagctgttgctggcacttttcattggatataagaggaacatcagcttctttcagcacatcaacagtagaacctgcttgaaatgggaaatgcagacagccagtcagtaatgattaacaggcatcctcgaatgaaacgccatccatctgatttatcccagcattttgctctcattatcaagtactatgtggatgtataatggaactaactaccaaccttgcactttcaagtacataataaacccatctgtgcactttggtaaatggagagcatttctttcttcctttcctaaggggtagta…	867	Beta globin	53	n/a		3780
Pvalb-Pthlh	AiE1419m	Catlas	mouse	mm10	Pthlh	AiP15043	chr6:147317091-147317595	aacttgacagtggtgggcaaaagtaaaacttgaaagacaaaacttggaagtgctggaactgtaactccagaggtctctgagagagcctggcttcgagaactctttaactccctcttctcagcctctgagcagcaaacccagcacagctgttctcgctgtaaagggcagctatgcagggcagagttcccagaaggcttctatgctctcaaatccgctctataaagtaggaagtgtgctgagtaccaggccatccatactgacaaccacagcagatccaccgccaagcatttttattgttgcggcagatggtggcctgattgtgaagcgtcccagagcaagggtgcccttcaacattggaaattaatagctaagctactcatctcccttcaaatcagaggc…	505	Beta globin	53	n/a		4142
Pvalb-Pthlh	AiE1421m	Catlas	mouse	mm10	Igfbp4	AiP15045	chr11:99507128-99507634	gaatgtggtgggatgaatgctgtctagcacagtcttctggtctccaggtctccacagcacagcctgtacttatttacaataacctgtatctgttctcagactggtgaattcagagtactatttatctcagtgcccaagaaccaaagagattctcaagagccaactcacagttgcaccttttaaatgccgtgtgaactagaattcaagctcaccaacacccagaggcaaagcatctgcagcctagtttccatcggaagctgggagcactttgttcatcacagctcagaatagatacattaattaattggcaaagatggagccataagagagaccagctgccttgtctggcctcagtgtgagaggatgtgtctagtctcccagagacttgatgtgccaggg…	507	Beta globin	53	n/a		4140
Sst-Chodl	AiE1426m	Catlas	mouse	mm10	Nxph2	AiP15050	chr2:24178368-24179167	attatgctaatatgccataattaacataaattaacatagttcttgtgggaccccagttaattcatgtgagaaaacataaaatgtcagggtcgcggcgaggggccggtaggggtgggcggaggtttctgaggagggagcttttgggagcttcgagtcaacaataaaggaccgagggttcggagcaggagtggcctcggtaaatgaattcagatataattcaagcttattagagggctttttaaaaaaataaaaaattgattcagtgtatgaaagcaagttaactacttctgttcaccattgagagacttacaggtgcttgcctgaactgcaataaaggactcttattattgatcaggacttatttatctcttcattttggagagcctcataaactgttat…	799	Beta globin	53	n/a		3848
pan-MSN	AiE2116m_3xC2	Synthetic	mouse			AiP1530	n/a	acgcgttgtaagagtaataatcgccggcgcctgggcctgagagagactccgagcagctgcctgtgcagcagtgtgagcctgccaggttgtgcttggggacaccagtgacaccagctgctcctcatatctccacacgaggctattttaagaaactccgcacttgatcagggagcatgtggggttaagccttatgttttccactttggtttttagatcctaagcaggtgctgcagttaaaagttcaaaatcctgggcctgagagagactccgagcagctgcctgtgcagcagtgtgagcctgccaggttgtgcttggggacaccagtgacaccagctgctcctcatatctccacacgaggctattttaagaaactccgcacttgatcagggagcatgtggg…	700	Beta globin	53	n/a		3947
									582.745					4041.17	AVERAGE
