## Supplementary material for "Enhancer AAV toolbox for accessing and perturbing striatal cell types and circuits": Table_S2

### Sheet: TableS2 GTA experiment metadata
Table S2: GTA experiment metadata
Donor ID	Donor Genotype	Data Modality	Enhancer ID	Vector ID	Vector Full Name	Cargo	Vector Delivery Method	Image Series ID	Targeted Cell Population
C57BL6J-712809	WT_C57BL/6J	EPI	hDLX_C2.1	AiP11389	pAAV-hDLX_C2.1-minBG-SYFP2-WPRE3-BGHpA	SYFP2	STX	1405689391	GABAergic
C57BL6J-560071	WT_C57BL/6J	EPI	AiE0140h_3xC2	AiP12017	pAAV-3xSP10ins-AiE0140h_3xC2-minRho-SYFP2-4X2C-WPRE3-BGHpA	SYFP2	RO	1132202387	Pvalb
C57BL6J-629441	WT_C57BL/6J	STPT	AiE0140h_3xC2	AiP12017	pAAV-3xSP10ins-AiE0140h_3xC2-minRho-SYFP2-4X2C-WPRE3-BGHpA	SYFP2	RO	1190072732	Pvalb
C57BL6J-728469	WT_C57BL/6J	EPI	AiE0367h	AiP12025	pAAV-3xSP10ins-AiE0367h-minRho-SYFP2-WPRE3-BGHpA	SYFP2	RO	1347304561	MSN
C57BL6J-754386	WT_C57BL/6J	EPI	AiE0367h	AiP12025	pAAV-3xSP10ins-AiE0367h-minRho-SYFP2-WPRE3-BGHpA	SYFP2	RO	1393271110	MSN
Ai14-Homo-553860	Ai14(RCL-tdT)/Ai14(RCL-tdT)	EPI	AiE0367h	AiP12203	pAAV-3xSP10ins-AiE0367h-minRho-iCre-WPRE3-BGHpA	iCre	RO	1221474579	MSN
Ai14-Homo-553862	Ai14(RCL-tdT)/Ai14(RCL-tdT)	EPI	AiE0367h	AiP12203	pAAV-3xSP10ins-AiE0367h-minRho-iCre-WPRE3-BGHpA	iCre	RO	1221474556	MSN
Ai65F-737921	Ai65F(RCF-tdT)/wt	EPI	AiE0367h	AiP12205	pAAV-3xSP10ins-AiE0367h-minRho-FlpO-WPRE3-BGHpA	FlpO	RO	1377663990	MSN
Adora2a-FlpO;Ai65F-738596	Ai65F(RCF-tdT)/wt	EPI	AiE0367h	AiP12205	pAAV-3xSP10ins-AiE0367h-minRho-FlpO-WPRE3-BGHpA	FlpO	RO	1383646325	MSN
Drd1a-tdTomato-745962	Drd1a-tdTomato/wt	EPI	AiE0441h	AiP12229	pAAV-AiE0441h-minBG-SYFP2-WPRE3-BGHpA	SYFP2	RO	1386585027	MSN
C57BL6J-639391	WT_C57BL/6J	EPI	AiE0441h	AiP12229	pAAV-AiE0441h-minBG-SYFP2-WPRE3-BGHpA	SYFP2	RO	1222963046	MSN
C57BL6J-594511	WT_C57BL/6J	EPI	AiE0441h	AiP12229	pAAV-AiE0441h-minBG-SYFP2-WPRE3-BGHpA	SYFP2	RO	1211593566	MSN
CD-1-752476	WT_CD-1_IGS	EPI	AiE0441h	AiP12229	pAAV-AiE0441h-minBG-SYFP2-WPRE3-BGHpA	SYFP2	ICV	1388167329	MSN
C57BL6J-652138	WT_C57BL/6J	STPT	AiE0441h	AiP12229	pAAV-AiE0441h-minBG-SYFP2-WPRE3-BGHpA	SYFP2	RO	1231014549	MSN
C57BL6J-710218	WT_C57BL/6J	EPI	AiE0445h	AiP12231	pAAV-AiE0445h-minBG-SYFP2-WPRE3-BGHpA	SYFP2	RO	1317936445	MSN_D2
CD-1-710940	WT_CD-1_IGS	EPI	AiE0445h	AiP12231	pAAV-AiE0445h-minBG-SYFP2-WPRE3-BGHpA	SYFP2	ICV	1317936539	MSN_D2
C57BL6J-629432	WT_C57BL/6J	STPT	AiE0445h	AiP12231	pAAV-AiE0445h-minBG-SYFP2-WPRE3-BGHpA	SYFP2	RO	1180319815	MSN_D2
C57BL6J-602596	WT_C57BL/6J	EPI	AiE0447h	AiP12233	pAAV-AiE0447h-minBG-SYFP2-WPRE3-BGHpA	SYFP2	RO	1185041600	MSN_D1
C57BL6J-637977	WT_C57BL/6J	EPI	AiE0447h	AiP12233	pAAV-AiE0447h-minBG-SYFP2-WPRE3-BGHpA	SYFP2	RO	1222963021	MSN_D1
C57BL6J-579265	WT_C57BL/6J	STPT	AiE0447h	AiP12233	pAAV-AiE0447h-minBG-SYFP2-WPRE3-BGHpA	SYFP2	RO	1110988520	MSN_D1
C57BL6J-640244	WT_C57BL/6J	STPT	AiE0447h	AiP12233	pAAV-AiE0447h-minBG-SYFP2-WPRE3-BGHpA	SYFP2	RO	1197775946	MSN_D1
C57BL6J-651214	WT_C57BL/6J	STPT	AiE0447h	AiP12233	pAAV-AiE0447h-minBG-SYFP2-WPRE3-BGHpA	SYFP2	RO	1230748231	MSN_D1
C57BL6J-589837	WT_C57BL/6J	EPI	AiE0450h	AiP12236	pAAV-AiE0450h-minBG-SYFP2-WPRE3-BGHpA	SYFP2	RO	1175336140	MSN_D2
C57BL6J-722319	WT_C57BL/6J	EPI	AiE0450h	AiP12236	pAAV-AiE0450h-minBG-SYFP2-WPRE3-BGHpA	SYFP2	STX	1404107605	MSN_D2
CD-1-743525	WT_CD-1_IGS	EPI	AiE0450h	AiP12236	pAAV-AiE0450h-minBG-SYFP2-WPRE3-BGHpA	SYFP2	ICV	1382045273	MSN_D2
CD1-699379	WT_CD-1_IGS	EPI	AiE0450h	AiP12236	pAAV-AiE0450h-minBG-SYFP2-WPRE3-BGHpA	SYFP2	ICV	1300988534	MSN_D2
C57BL6J-726084	WT_C57BL/6J	STPT	AiE0450h	AiP12236	pAAV-AiE0450h-minBG-SYFP2-WPRE3-BGHpA	SYFP2	RO	1346264393	MSN_D2
C57BL6J-572046	WT_C57BL/6J	STPT	AiE0450h	AiP12236	pAAV-AiE0450h-minBG-SYFP2-WPRE3-BGHpA	SYFP2	RO	1108294691	MSN_D2
C57BL6J-588463	WT_C57BL/6J	EPI	AiE0452h	AiP12237	pAAV-AiE0452h-minBG-SYFP2-WPRE3-BGHpA	SYFP2	RO	1177894822	MSN_D2
CD1-699368	WT_CD-1_IGS	EPI	AiE0452h	AiP12237	pAAV-AiE0452h-minBG-SYFP2-WPRE3-BGHpA	SYFP2	ICV	1305742412	MSN_D2
C57BL6J-572045	WT_C57BL/6J	STPT	AiE0452h	AiP12237	pAAV-AiE0452h-minBG-SYFP2-WPRE3-BGHpA	SYFP2	RO	1104197092	MSN_D2
C57BL6J-640243	WT_C57BL/6J	STPT	AiE0452h	AiP12237	pAAV-AiE0452h-minBG-SYFP2-WPRE3-BGHpA	SYFP2	RO	1213305577	MSN_D2
C57BL6J-569545	WT_C57BL/6J	EPI	AiE0600m	AiP12408	pAAV-AiE0600m-minBG-SYFP2-WPRE3-BGHpA	SYFP2	RO	1137194373	Sst_Chodl
C57BL6J-710126	WT_C57BL/6J	EPI	AiE0600m	AiP12408	pAAV-AiE0600m-minBG-SYFP2-WPRE3-BGHpA	SYFP2	STX	1401211053	Sst_Chodl
C57BL6J-648455	WT_C57BL/6J	EPI	AiE0600m	AiP12408	pAAV-AiE0600m-minBG-SYFP2-WPRE3-BGHpA	SYFP2	RO	1216256056	Sst_Chodl
C57BL6J-735020	WT_C57BL/6J	EPI	AiE0600m	AiP12408	pAAV-AiE0600m-minBG-SYFP2-WPRE3-BGHpA	SYFP2	RO	1368080991	Sst_Chodl
C57BL6J-637632	WT_C57BL/6J	EPI	AiE0600m	AiP12408	pAAV-AiE0600m-minBG-SYFP2-WPRE3-BGHpA	SYFP2	RO	1204720131	Sst_Chodl
C57BL6J-712533	WT_C57BL/6J	EPI	AiE0600m	AiP12408	pAAV-AiE0600m-minBG-SYFP2-WPRE3-BGHpA	SYFP2	RO	1327166907	Sst_Chodl
CD-1-706030	WT_CD-1_IGS	EPI	AiE0600m	AiP12408	pAAV-AiE0600m-minBG-SYFP2-WPRE3-BGHpA	SYFP2	ICV	1310663276	Sst_Chodl
Chodl-P2A-Cre;Sst-IRES-FlpO;Ai65-611350	Chodl-P2A-Cre/wt;Sst-IRES-FlpO/wt;Ai65(RCFL-tdT)/wt	STPT	AiE0600m	AiP12408	pAAV-AiE0600m-minBG-SYFP2-WPRE3-BGHpA	SYFP2	RO	1157349691	Sst_Chodl
Chodl-P2A-Cre;Sst-IRES-FlpO;Ai65-611352	Chodl-P2A-Cre/wt;Sst-IRES-FlpO/wt;Ai65(RCFL-tdT)/wt	STPT	AiE0600m	AiP12408	pAAV-AiE0600m-minBG-SYFP2-WPRE3-BGHpA	SYFP2	RO	1157540834	Sst_Chodl
Ctxn3-IRES2-FlpO-neo-580875	WT_C57BL/6J	STPT	AiE0600m	AiP12408	pAAV-AiE0600m-minBG-SYFP2-WPRE3-BGHpA	SYFP2	RO	1123409612	Sst_Chodl
C57BL6J-631778	WT_C57BL/6J	EPI	AiE0603m	AiP12410	pAAV-AiE0603m-minBG-SYFP2-WPRE3-BGHpA	SYFP2	ICV	1181508529	L5_ET
C57BL6J-687169	WT_C57BL/6J	EPI	AiE0603m	AiP12410	pAAV-AiE0603m-minBG-SYFP2-WPRE3-BGHpA	SYFP2	RO	1286119020	L5_ET
C57BL6J-687170	WT_C57BL/6J	EPI	AiE0603m	AiP12410	pAAV-AiE0603m-minBG-SYFP2-WPRE3-BGHpA	SYFP2	RO	1288233854	L5_ET
C57BL6J-632619	WT_C57BL/6J	STPT	AiE0603m	AiP12410	pAAV-AiE0603m-minBG-SYFP2-WPRE3-BGHpA	SYFP2	RO	1194579776	L5_ET
Drd1a-tdTomato-745954	Drd1a-tdTomato/wt	EPI	AiE0444h	AiP12421	pAAV-AiE0444h-minBG-SYFP2-WPRE3-BGHpA	SYFP2	RO	1386585035	MSN_D2
C57BL6J-581704	WT_C57BL/6J	EPI	AiE0444h	AiP12421	pAAV-AiE0444h-minBG-SYFP2-WPRE3-BGHpA	SYFP2	RO	1218512031	MSN_D2
CD-1-706029	WT_CD-1_IGS	EPI	AiE0444h	AiP12421	pAAV-AiE0444h-minBG-SYFP2-WPRE3-BGHpA	SYFP2	ICV	1310663286	MSN_D2
C57BL6J-688194	WT_C57BL/6J	EPI	AiE0612h	AiP12442	pAAV-AiE0612h-minBG-SYFP2-WPRE3-BGHpA	SYFP2	RO	1290826570	MSN
C57BL6J-684772	WT_C57BL/6J	EPI	AiE0616h	AiP12446	pAAV-AiE0616h-minBG-SYFP2-WPRE3-BGHpA	SYFP2	RO	1285229586	MSN_D1
C57BL6J-553874	WT_C57BL/6J	EPI	AiE0616h	AiP12446	pAAV-AiE0616h-minBG-SYFP2-WPRE3-BGHpA	SYFP2	RO	1131124969	MSN_D1
C57BL6J-560295	WT_C57BL/6J	EPI	AiE0617h	AiP12447	pAAV-AiE0617h-minBG-SYFP2-WPRE3-BGHpA	SYFP2	RO	1116940159	MSN_D2
C57BL6J-647368	WT_C57BL/6J	EPI	AiE0618h	AiP12448	pAAV-AiE0618h-minBG-SYFP2-WPRE3-BGHpA	SYFP2	RO	1216256073	MSN_D2
C57BL6J-753044	WT_C57BL/6J	EPI	AiE0618h	AiP12448	pAAV-AiE0618h-minBG-SYFP2-WPRE3-BGHpA	SYFP2	RO	1389765312	MSN_D2
C57BL6J-560296	WT_C57BL/6J	EPI	AiE0618h	AiP12448	pAAV-AiE0618h-minBG-SYFP2-WPRE3-BGHpA	SYFP2	RO	1137194471	MSN_D2
C57BL6J-648460	WT_C57BL/6J	STPT	AiE0618h	AiP12448	pAAV-AiE0618h-minBG-SYFP2-WPRE3-BGHpA	SYFP2	RO	1221480201	MSN_D2
C57BL6J-648470	WT_C57BL/6J	EPI	AiE0621h	AiP12451	pAAV-AiE0621h-minBG-SYFP2-WPRE3-BGHpA	SYFP2	RO	1218512005	Neuron_D3
C57BL6J-600224	WT_C57BL/6J	EPI	AiE0621h	AiP12451	pAAV-AiE0621h-minBG-SYFP2-WPRE3-BGHpA	SYFP2	RO	1186572954	Neuron_D3
C57BL6J-572075	WT_C57BL/6J	EPI	AiE0621h	AiP12451	pAAV-AiE0621h-minBG-SYFP2-WPRE3-BGHpA	SYFP2	RO	1177894844	Neuron_D3
C57BL6J-622129	WT_C57BL/6J	STPT	AiE0621h	AiP12451	pAAV-AiE0621h-minBG-SYFP2-WPRE3-BGHpA	SYFP2	RO	1178961260	Neuron_D3
C57BL6J-629900	WT_C57BL/6J	STPT	AiE0621h	AiP12451	pAAV-AiE0621h-minBG-SYFP2-WPRE3-BGHpA	SYFP2	RO	1214364717	Neuron_D3
C57BL6J-579828	WT_C57BL/6J	STPT	AiE0621h	AiP12451	pAAV-AiE0621h-minBG-SYFP2-WPRE3-BGHpA	SYFP2	RO	1120046442	Neuron_D3
Ai75(RCL-nT)-549308	WT_C57BL/6J	EPI	AiE0367h_C2	AiP12514	pAAV-3xSP10ins-AiE0367h_C2-minRho-SYFP2-WPRE3-BGHpA	SYFP2	RO	1121384721	MSN
CD1-699371	WT_CD-1_IGS	EPI	AiE0367h_C2	AiP12514	pAAV-3xSP10ins-AiE0367h_C2-minRho-SYFP2-WPRE3-BGHpA	SYFP2	ICV	1300989866	MSN
C57BL6J-553876	WT_C57BL/6J	EPI	AiE0367h_3xC2	AiP12555	pAAV-3xSP10ins-AiE0367h_3xC2-minRho-SYFP2-WPRE3-BGHpA	SYFP2	RO	1131125003	MSN
Ctxn3-IRES2-FlpO-neo-581093	WT_C57BL/6J	STPT	AiE0367h_3xC2	AiP12555	pAAV-3xSP10ins-AiE0367h_3xC2-minRho-SYFP2-WPRE3-BGHpA	SYFP2	RO	1115500219	MSN
C57BL6J-551730	WT_C57BL/6J	EPI	AiE0140h_3xC2	AiP12577	pAAV-AiE0140h_3xC2-minBG-ChR2(CRC)-EYFP-WPRE3-BGHpA	EYFP	RO	1121658701	Pvalb
C57BL6J-692631	WT_C57BL/6J	STPT	AiE0140h_3xC2	AiP12577	pAAV-AiE0140h_3xC2-minBG-ChR2(CRC)-EYFP-WPRE3-BGHpA	EYFP	RO	1292431396	Pvalb
C57BL6J-656788	WT_C57BL/6J	EPI	AiE0769m	AiP12602	pAAV-AiE0769m-minBG-SYFP2-WPRE3-BGHpA	SYFP2	RO	1233142825	Endo
C57BL6J-710127	WT_C57BL/6J	EPI	AiE0769m	AiP12602	pAAV-AiE0769m-minBG-SYFP2-WPRE3-BGHpA	SYFP2	STX	1401211027	Endo
C57BL6J-730892	WT_C57BL/6J	EPI	AiE0769m	AiP12602	pAAV-AiE0769m-minBG-SYFP2-WPRE3-BGHpA	SYFP2	RO	1363634528	Endo
CD-1-706031	WT_CD-1_IGS	EPI	AiE0769m	AiP12602	pAAV-AiE0769m-minBG-SYFP2-WPRE3-BGHpA	SYFP2	ICV	1310663268	Endo
CD1-691062	WT_CD-1_IGS	EPI	AiE0769m	AiP12602	pAAV-AiE0769m-minBG-SYFP2-WPRE3-BGHpA	SYFP2	ICV	1291818100	Endo
C57BL6J-646704	WT_C57BL/6J	STPT	AiE0769m	AiP12602	pAAV-AiE0769m-minBG-SYFP2-WPRE3-BGHpA	SYFP2	RO	1217801718	Endo
C57BL6J-623658	WT_C57BL/6J	STPT	AiE0769m	AiP12602	pAAV-AiE0769m-minBG-SYFP2-WPRE3-BGHpA	SYFP2	RO	1176557484	Endo
Ai14-Homo-546061	WT_C57BL/6J	EPI	AiE0779m	AiP12609	pAAV-AiE0779m-minBG-SYFP2-WPRE3-BGHpA	SYFP2	RO	1124426694	MSN_D1
C57BL6J-726078	WT_C57BL/6J	EPI	AiE0779m	AiP12609	pAAV-AiE0779m-minBG-SYFP2-WPRE3-BGHpA	SYFP2	RO	1342247182	MSN_D1
C57BL6J-709439	WT_C57BL/6J	EPI	AiE0779m	AiP12609	pAAV-AiE0779m-minBG-SYFP2-WPRE3-BGHpA	SYFP2	RO	1317936531	MSN_D1
C57BL6J-589833	WT_C57BL/6J	EPI	AiE0779m	AiP12609	pAAV-AiE0779m-minBG-SYFP2-WPRE3-BGHpA	SYFP2	RO	1177894762	MSN_D1
CD-1-738306	WT_CD-1_IGS	EPI	AiE0779m	AiP12609	pAAV-AiE0779m-minBG-SYFP2-WPRE3-BGHpA	SYFP2	ICV	1372346395	MSN_D1
CD-1-706027	WT_CD-1_IGS	EPI	AiE0779m	AiP12609	pAAV-AiE0779m-minBG-SYFP2-WPRE3-BGHpA	SYFP2	ICV	1312778443	MSN_D1
C57BL6J-620456	WT_C57BL/6J	STPT	AiE0779m	AiP12609	pAAV-AiE0779m-minBG-SYFP2-WPRE3-BGHpA	SYFP2	RO	1176558399	MSN_D1
Ai14-Homo-546062	WT_C57BL/6J	EPI	AiE0780m	AiP12610	pAAV-AiE0780m-minBG-SYFP2-WPRE3-BGHpA	SYFP2	RO	1160127291	MSN_D1
C57BL6J-709441	WT_C57BL/6J	EPI	AiE0780m	AiP12610	pAAV-AiE0780m-minBG-SYFP2-WPRE3-BGHpA	SYFP2	RO	1317936504	MSN_D1
C57BL6J-653320	WT_C57BL/6J	EPI	AiE0780m	AiP12610	pAAV-AiE0780m-minBG-SYFP2-WPRE3-BGHpA	SYFP2	RO	1227616770	MSN_D1
C57BL6J-700603	WT_C57BL/6J	EPI	AiE0780m	AiP12610	pAAV-AiE0780m-minBG-SYFP2-WPRE3-BGHpA	SYFP2	STX	1401211069	MSN_D1
C57BL6J-733523	WT_C57BL/6J	EPI	AiE0780m	AiP12610	pAAV-AiE0780m-minBG-SYFP2-WPRE3-BGHpA	SYFP2	RO	1366480768	MSN_D1
C57BL6J-751537	WT_C57BL/6J	EPI	AiE0780m	AiP12610	pAAV-AiE0780m-minBG-SYFP2-WPRE3-BGHpA	SYFP2	RO	1389765120	MSN_D1
C57BL6J-707199	WT_C57BL/6J	EPI	AiE0780m	AiP12610	pAAV-AiE0780m-minBG-SYFP2-WPRE3-BGHpA	SYFP2	RO	1314776048	MSN_D1
CD-1-752477	WT_CD-1_IGS	EPI	AiE0780m	AiP12610	pAAV-AiE0780m-minBG-SYFP2-WPRE3-BGHpA	SYFP2	ICV	1389765165	MSN_D1
CD1-699377	WT_CD-1_IGS	EPI	AiE0780m	AiP12610	pAAV-AiE0780m-minBG-SYFP2-WPRE3-BGHpA	SYFP2	ICV	1305742573	MSN_D1
CD-1-734182	WT_CD-1_IGS	EPI	AiE0780m	AiP12610	pAAV-AiE0780m-minBG-SYFP2-WPRE3-BGHpA	SYFP2	ICV	1366480733	MSN_D1
CD-1-748401	WT_CD-1_IGS	EPI	AiE0780m	AiP12610	pAAV-AiE0780m-minBG-SYFP2-WPRE3-BGHpA	SYFP2	ICV	1386585113	MSN_D1
CD-1-734191	WT_CD-1_IGS	EPI	AiE0780m	AiP12610	pAAV-AiE0780m-minBG-SYFP2-WPRE3-BGHpA	SYFP2	ICV	1366480690	MSN_D1
Ai14-Homo-546063	Ai14(RCL-tdT)/Ai14(RCL-tdT)	EPI	AiE0785m	AiP12614	pAAV-AiE0785m-minBG-SYFP2-WPRE3-BGHpA	SYFP2	RO	1160127227	MSN_D2
C57BL6J-576972	WT_C57BL/6J	STPT	AiE0785m	AiP12614	pAAV-AiE0785m-minBG-SYFP2-WPRE3-BGHpA	SYFP2	RO	1115171007	MSN_D2
Ai14-Homo-546064	WT_C57BL/6J	EPI	AiE0782m	AiP12626	pAAV-AiE0782m-minBG-SYFP2-WPRE3-BGHpA	SYFP2	RO	1126118405	MSN_D1
C57BL6J-710216	WT_C57BL/6J	EPI	AiE0782m	AiP12626	pAAV-AiE0782m-minBG-SYFP2-WPRE3-BGHpA	SYFP2	RO	1317936558	MSN_D1
C57BL6J-673415	WT_C57BL/6J	EPI	AiE0782m	AiP12626	pAAV-AiE0782m-minBG-SYFP2-WPRE3-BGHpA	SYFP2	RO	1269086309	MSN_D1
C57BL6J-577860	WT_C57BL/6J	EPI	AiE0743m	AiP12631	pAAV-AiE0743m-minBG-SYFP2-WPRE3-BGHpA	SYFP2	RO	1138040591	Cholinergic
C57BL6J-589835	WT_C57BL/6J	EPI	AiE0743m	AiP12631	pAAV-AiE0743m-minBG-SYFP2-WPRE3-BGHpA	SYFP2	RO	1177894752	Cholinergic
C57BL6J-673420	WT_C57BL/6J	EPI	AiE0743m	AiP12631	pAAV-AiE0743m-minBG-SYFP2-WPRE3-BGHpA	SYFP2	RO	1269086213	Cholinergic
CD-1-706028	WT_CD-1_IGS	EPI	AiE0743m	AiP12631	pAAV-AiE0743m-minBG-SYFP2-WPRE3-BGHpA	SYFP2	ICV	1310663259	Cholinergic
C57BL6J-622142	WT_C57BL/6J	STPT	AiE0743m	AiP12631	pAAV-AiE0743m-minBG-SYFP2-WPRE3-BGHpA	SYFP2	RO	1169582587	Cholinergic
C57BL6J-576969	WT_C57BL/6J	STPT	AiE0743m	AiP12631	pAAV-AiE0743m-minBG-SYFP2-WPRE3-BGHpA	SYFP2	RO	1120223578	Cholinergic
Sst-IRES-Cre;Ai75-571084	Sst-IRES-Cre/wt;Ai75(RCL-nT)/wt	EPI	AiE0682h	AiP12689	pAAV-AiE0682h-minBG-SYFP2-WPRE3-BGHpA	SYFP2	RO	1223450063	Sst_Chodl
C57BL6J-711352	WT_C57BL/6J	EPI	AiE0682h	AiP12689	pAAV-AiE0682h-minBG-SYFP2-WPRE3-BGHpA	SYFP2	RO	1322867674	Sst_Chodl
C57BL6J-656786	WT_C57BL/6J	EPI	AiE0682h	AiP12689	pAAV-AiE0682h-minBG-SYFP2-WPRE3-BGHpA	SYFP2	RO	1233142860	Sst_Chodl
C57BL6J-697425	WT_C57BL/6J	EPI	AiE0682h	AiP12689	pAAV-AiE0682h-minBG-SYFP2-WPRE3-BGHpA	SYFP2	STX	1402740938	Sst_Chodl
CD-1-710933	WT_CD-1_IGS	EPI	AiE0682h	AiP12689	pAAV-AiE0682h-minBG-SYFP2-WPRE3-BGHpA	SYFP2	ICV	1324170435	Sst_Chodl
Chodl-P2A-Cre;Sst-IRES-FlpO;Ai65-581449	Chodl-P2A-Cre/wt;Sst-IRES-FlpO/wt;Ai65(RCFL-tdT)/wt	STPT	AiE0682h	AiP12689	pAAV-AiE0682h-minBG-SYFP2-WPRE3-BGHpA	SYFP2	RO	1120448480	Sst_Chodl
C57BL6J-638220	WT_C57BL/6J	STPT	AiE0682h	AiP12689	pAAV-AiE0682h-minBG-SYFP2-WPRE3-BGHpA	SYFP2	RO	1212211740	Sst_Chodl
C57BL6J-578065	WT_C57BL/6J	STPT	AiE0682h	AiP12689	pAAV-AiE0682h-minBG-SYFP2-WPRE3-BGHpA	SYFP2	RO	1120376277	Sst_Chodl
C57BL6J-660204	WT_C57BL/6J	STPT	AiE0682h	AiP12689	pAAV-AiE0682h-minBG-SYFP2-WPRE3-BGHpA	SYFP2	RO	1240293319	Sst_Chodl
C57BL6J-753045	WT_C57BL/6J	EPI	AiE0784m	AiP12747	pAAV-AiE0784m-minBG-SYFP2-WPRE3-BGHpA	SYFP2	RO	1389765352	MSN_D2
Ai75(RCL-nT)-577886	WT_C57BL/6J	EPI	AiE0784m	AiP12747	pAAV-AiE0784m-minBG-SYFP2-WPRE3-BGHpA	SYFP2	RO	1137194283	MSN_D2
C57BL6J-703982	WT_C57BL/6J	EPI	AiE0784m	AiP12747	pAAV-AiE0784m-minBG-SYFP2-WPRE3-BGHpA	SYFP2	RO	1327426703	MSN_D2
C57BL6J-646706	WT_C57BL/6J	STPT	AiE0784m	AiP12747	pAAV-AiE0784m-minBG-SYFP2-WPRE3-BGHpA	SYFP2	RO	1217509412	MSN_D2
C57BL6J-668138	WT_C57BL/6J	EPI	AiE0784m	AiP12750	pAAV-AiE0784m-minBG-SYFP2-P2A-3XFLAG-10aa-H2B-WPRE3-BGHpA	SYFP2	RO	1254384472	MSN_D2
C57BL6J-698013	WT_C57BL/6J	STPT	AiE0784m	AiP12750	pAAV-AiE0784m-minBG-SYFP2-P2A-3XFLAG-10aa-H2B-WPRE3-BGHpA	SYFP2	RO	1299582615	MSN_D2
C57BL6J-560185	WT_C57BL/6J	EPI	AiE0140h_3xC2	AiP12787	pAAV-AiE0140h_3xC2-minBG-SYFP2-WPRE3-BGHpA	SYFP2	RO	1137194492	Pvalb
C57BL6J-697427	WT_C57BL/6J	EPI	AiE0140h_3xC2	AiP12787	pAAV-AiE0140h_3xC2-minBG-SYFP2-WPRE3-BGHpA	SYFP2	STX	1402741048	Pvalb
C57BL6J-719334	WT_C57BL/6J	EPI	AiE0140h_3xC2	AiP12787	pAAV-AiE0140h_3xC2-minBG-SYFP2-WPRE3-BGHpA	SYFP2	STX	1402740985	Pvalb
CD-1-706032	WT_CD-1_IGS	EPI	AiE0140h_3xC2	AiP12787	pAAV-AiE0140h_3xC2-minBG-SYFP2-WPRE3-BGHpA	SYFP2	ICV	1310663251	Pvalb
C57BL6J-651212	WT_C57BL/6J	STPT	AiE0140h_3xC2	AiP12787	pAAV-AiE0140h_3xC2-minBG-SYFP2-WPRE3-BGHpA	SYFP2	RO	1230749472	Pvalb
C57BL6J-579924	WT_C57BL/6J	STPT	AiE0140h_3xC2	AiP12787	pAAV-AiE0140h_3xC2-minBG-SYFP2-WPRE3-BGHpA	SYFP2	RO	1121585094	Pvalb
Ai14-het-636379	Ai14(RCL-tdT)/wt	STPT	AiE0743m	AiP12966	pAAV-AiE0743m-minBG-iCre-WPRE3-BGHpA	iCre	RO	1196424284	Cholinergic
Ai14-het-741769	Ai14(RCL-tdT)/wt	EPI	AiE0452h	AiP12967	pAAV-AiE0452h-minBG-iCre-WPRE3-BGHpA	iCre	RO	1383646282	MSN_D2
Ai14-Homo-573582	Ai14(RCL-tdT)/Ai14(RCL-tdT)	EPI	AiE0444h	AiP12968	pAAV-AiE0444h-minBG-iCre-WPRE3-BGHpA	iCre	RO	1223450074	MSN_D2
Ai14-Het-641452	Ai14(RCL-tdT)/wt	EPI	AiE0779m	AiP12969	pAAV-AiE0779m-minBG-iCre-WPRE3-BGHpA	iCre	RO	1271273714	MSN_D1
Ai14-Het-641453	Ai14(RCL-tdT)/wt	EPI	AiE0779m	AiP12969	pAAV-AiE0779m-minBG-iCre-WPRE3-BGHpA	iCre	RO	1271273723	MSN_D1
Ai14-het-732715	Ai14(RCL-tdT)/wt	EPI	AiE0779m	AiP12969	pAAV-AiE0779m-minBG-iCre-WPRE3-BGHpA	iCre	RO	1370718217	MSN_D1
Ai14-Het-641454	Ai14(RCL-tdT)/wt	EPI	AiE0779m	AiP12970	pAAV-AiE0779m-minBG-IRES2-iCre-WPRE3-BGHpA	iCre	RO	1271273704	MSN_D1
Drd1a-tdTomato-745953	Drd1a-tdTomato/wt	EPI	AiE0452h_3xC2	AiP12982	pAAV-AiE0452h_3xC2-minBG-SYFP2-WPRE3-BGHpA	SYFP2	RO	1386585044	MSN_D2
C57BL6J-588861	WT_C57BL/6J	EPI	AiE0452h_3xC2	AiP12982	pAAV-AiE0452h_3xC2-minBG-SYFP2-WPRE3-BGHpA	SYFP2	RO	1177894736	MSN_D2
C57BL6J-700602	WT_C57BL/6J	EPI	AiE0452h_3xC2	AiP12982	pAAV-AiE0452h_3xC2-minBG-SYFP2-WPRE3-BGHpA	SYFP2	STX	1404107614	MSN_D2
CD-1-752478	WT_CD-1_IGS	EPI	AiE0452h_3xC2	AiP12982	pAAV-AiE0452h_3xC2-minBG-SYFP2-WPRE3-BGHpA	SYFP2	ICV	1388167319	MSN_D2
CD-1-743521	WT_CD-1_IGS	EPI	AiE0452h_3xC2	AiP12982	pAAV-AiE0452h_3xC2-minBG-SYFP2-WPRE3-BGHpA	SYFP2	ICV	1382045204	MSN_D2
C57BL6J-642112	WT_C57BL/6J	STPT	AiE0452h_3xC2	AiP12982	pAAV-AiE0452h_3xC2-minBG-SYFP2-WPRE3-BGHpA	SYFP2	RO	1214551465	MSN_D2
C57BL6J-665256	WT_C57BL/6J	STPT	AiE0452h_3xC2	AiP12982	pAAV-AiE0452h_3xC2-minBG-SYFP2-WPRE3-BGHpA	SYFP2	RO	1258675366	MSN_D2
C57BL6J-712534	WT_C57BL/6J	EPI	AiE0743m_3xC2	AiP13038	pAAV-AiE0743m_3xC2-minBG-SYFP2-WPRE3-BGHpA	SYFP2	RO	1327167004	Cholinergic
C57BL6J-589836	WT_C57BL/6J	EPI	AiE0743m_3xC2	AiP13038	pAAV-AiE0743m_3xC2-minBG-SYFP2-WPRE3-BGHpA	SYFP2	RO	1177894773	Cholinergic
C57BL6J-704791	WT_C57BL/6J	EPI	AiE0743m_3xC2	AiP13038	pAAV-AiE0743m_3xC2-minBG-SYFP2-WPRE3-BGHpA	SYFP2	STX	1402740898	Cholinergic
CD1-699372	WT_CD-1_IGS	EPI	AiE0743m_3xC2	AiP13038	pAAV-AiE0743m_3xC2-minBG-SYFP2-WPRE3-BGHpA	SYFP2	ICV	1300988633	Cholinergic
C57BL6J-661072	WT_C57BL/6J	STPT	AiE0743m_3xC2	AiP13038	pAAV-AiE0743m_3xC2-minBG-SYFP2-WPRE3-BGHpA	SYFP2	RO	1248010221	Cholinergic
C57BL6J-622131	WT_C57BL/6J	STPT	AiE0743m_3xC2	AiP13038	pAAV-AiE0743m_3xC2-minBG-SYFP2-WPRE3-BGHpA	SYFP2	RO	1169356244	Cholinergic
Drd1a-tdTomato-616867	Drd1a-tdTomato/wt	EPI	AiE0779m_3xC2	AiP13044	pAAV-AiE0779m_3xC2-minBG-SYFP2-WPRE3-BGHpA	SYFP2	RO	1218511996	MSN_D1
C57BL6J-714642	WT_C57BL/6J	EPI	AiE0779m_3xC2	AiP13044	pAAV-AiE0779m_3xC2-minBG-SYFP2-WPRE3-BGHpA	SYFP2	RO	1327166933	MSN_D1
C57BL6J-639190	WT_C57BL/6J	EPI	AiE0779m_3xC2	AiP13044	pAAV-AiE0779m_3xC2-minBG-SYFP2-WPRE3-BGHpA	SYFP2	RO	1200864193	MSN_D1
C57BL6J-715841	WT_C57BL/6J	EPI	AiE0779m_3xC2	AiP13044	pAAV-AiE0779m_3xC2-minBG-SYFP2-WPRE3-BGHpA	SYFP2	RO	1327426790	MSN_D1
C57BL6J-589834	WT_C57BL/6J	EPI	AiE0779m_3xC2	AiP13044	pAAV-AiE0779m_3xC2-minBG-SYFP2-WPRE3-BGHpA	SYFP2	RO	1177894784	MSN_D1
C57BL6J-709440	WT_C57BL/6J	EPI	AiE0779m_3xC2	AiP13044	pAAV-AiE0779m_3xC2-minBG-SYFP2-WPRE3-BGHpA	SYFP2	RO	1324170663	MSN_D1
CD1-699370	WT_CD-1_IGS	EPI	AiE0779m_3xC2	AiP13044	pAAV-AiE0779m_3xC2-minBG-SYFP2-WPRE3-BGHpA	SYFP2	ICV	1327427001	MSN_D1
CD-1-752474	WT_CD-1_IGS	EPI	AiE0779m_3xC2	AiP13044	pAAV-AiE0779m_3xC2-minBG-SYFP2-WPRE3-BGHpA	SYFP2	ICV	1388167245	MSN_D1
C57BL6J-664277	WT_C57BL/6J	STPT	AiE0779m_3xC2	AiP13044	pAAV-AiE0779m_3xC2-minBG-SYFP2-WPRE3-BGHpA	SYFP2	RO	1256424157	MSN_D1
C57BL6J-620457	WT_C57BL/6J	STPT	AiE0779m_3xC2	AiP13044	pAAV-AiE0779m_3xC2-minBG-SYFP2-WPRE3-BGHpA	SYFP2	RO	1176784665	MSN_D1
C57BL6J-592698	WT_C57BL/6J	EPI	AiE0576h_3xC3	AiP13048	pAAV-AiE0576h_3xC3-minBG-SYFP2-WPRE3-BGHpA	SYFP2	RO	1189276289	Glutamatergic
C57BL6J-643063	WT_C57BL/6J	EPI	AiE0576h_3xC3	AiP13048	pAAV-AiE0576h_3xC3-minBG-SYFP2-WPRE3-BGHpA	SYFP2	RO	1209033332	Glutamatergic
C57BL6J-648461	WT_C57BL/6J	STPT	AiE0576h_3xC3	AiP13048	pAAV-AiE0576h_3xC3-minBG-SYFP2-WPRE3-BGHpA	SYFP2	RO	1246979072	Glutamatergic
C57BL6J-653313	WT_C57BL/6J	STPT	AiE0576h_3xC3	AiP13048	pAAV-AiE0576h_3xC3-minBG-SYFP2-WPRE3-BGHpA	SYFP2	RO	1237805467	Glutamatergic
C57BL6J-594519	WT_C57BL/6J	EPI	AiE0367h_C2	AiP13118	pAAV-AiE0367h_C2-minBG-tdTomato-WPRE3-BGHpA	tdTomato	RO	1218512076	MSN
C57BL6J-709436	WT_C57BL/6J	EPI	AiE0367h_C2	AiP13118	pAAV-AiE0367h_C2-minBG-tdTomato-WPRE3-BGHpA	tdTomato	RO	1316970969	MSN
C57BL6J-688193	WT_C57BL/6J	EPI	AiE0367h_C2	AiP13135	pAAV-3xSP10ins-AiE0367h_C2-minBG-SYFP2-WPRE3-BGHpA	SYFP2	RO	1290826587	MSN
C57BL6J-594520	WT_C57BL/6J	EPI	AiE0447h	AiP13185	pAAV-AiE0447h-minBG-tdTomato-WPRE3-BGHpA	tdTomato	RO	1216256141	MSN_D1
C57BL6J-709437	WT_C57BL/6J	EPI	AiE0447h	AiP13185	pAAV-AiE0447h-minBG-tdTomato-WPRE3-BGHpA	tdTomato	RO	1316970979	MSN_D1
Ai14-Homo-598839	Ai14(RCL-tdT)/Ai14(RCL-tdT)	EPI	AiE0367h_C2	AiP13193	pAAV-AiE0367h_C2-minBG-iCre-4X2C-WPRE3-BGHpA	iCre	RO	1183109546	MSN
C57BL6J-727481	WT_C57BL/6J	EPI	AiE0779m_3xC2	AiP13278	pAAV-AiE0779m_3xC2-minBG-ChR2(CRC)-EYFP-WPRE3-BGHpA	EYFP	STX	1402740889	MSN_D1
CD-1-743520	WT_CD-1_IGS	EPI	AiE0779m_3xC2	AiP13278	pAAV-AiE0779m_3xC2-minBG-ChR2(CRC)-EYFP-WPRE3-BGHpA	EYFP	ICV	1386585071	MSN_D1
C57BL6J-730899	WT_C57BL/6J	EPI	AiE0780m	AiP13279	pAAV-AiE0780m-minBG-ChR2(R134R)-EYFP-WPRE3-BGHpA	EYFP	RO	1366480794	MSN_D1
CD-1-738304	WT_CD-1_IGS	EPI	AiE0780m	AiP13279	pAAV-AiE0780m-minBG-ChR2(R134R)-EYFP-WPRE3-BGHpA	EYFP	ICV	1374552314	MSN_D1
Ai14-Het-654707	Ai14(RCL-tdT)/wt	EPI	AiE0682h	AiP13311	pAAV-AiE0682h-minBG-iCre-4X2C-WPRE3-BGHpA	iCre	RO	1237102694	Sst_Chodl
Ai14-Het-654708	Ai14(RCL-tdT)/wt	EPI	AiE0682h	AiP13311	pAAV-AiE0682h-minBG-iCre-4X2C-WPRE3-BGHpA	iCre	RO	1237102702	Sst_Chodl
Ai14-Het-621000	Ai14(RCL-tdT)/wt	EPI	AiE0682h	AiP13311	pAAV-AiE0682h-minBG-iCre-4X2C-WPRE3-BGHpA	iCre	RO	1216256150	Sst_Chodl
Rbp4-Cre_KL100;Ai193-hyg-637640	Ai193(TICL-EGFP-ICF-tdT)-hyg/wt	STPT	AiE0682h	AiP13311	pAAV-AiE0682h-minBG-iCre-4X2C-WPRE3-BGHpA	iCre	RO	1198773127	Sst_Chodl
Rbp4-Cre_KL100;Ai193-hyg-644103	Ai193(TICL-EGFP-ICF-tdT)-hyg/wt	STPT	AiE0682h	AiP13311	pAAV-AiE0682h-minBG-iCre-4X2C-WPRE3-BGHpA	iCre	RO	1216985522	Sst_Chodl
Ai65F-731413	Ai65F(RCF-tdT)/wt	EPI	AiE0682h	AiP13312	pAAV-AiE0682h-minBG-FlpO-4X2C-WPRE3-BGHpA	FlpO	RO	1372346242	Sst_Chodl
Ai65F-645962	Ai65F(RCF-tdT)/wt	EPI	AiE0682h	AiP13312	pAAV-AiE0682h-minBG-FlpO-4X2C-WPRE3-BGHpA	FlpO	RO	1218512049	Sst_Chodl
Ai65F-595390	Ai65F(RCF-tdT)/wt	EPI	AiE0682h	AiP13312	pAAV-AiE0682h-minBG-FlpO-4X2C-WPRE3-BGHpA	FlpO	RO	1211593577	Sst_Chodl
Ai65F-595391	Ai65F(RCF-tdT)/wt	EPI	AiE0682h	AiP13312	pAAV-AiE0682h-minBG-FlpO-4X2C-WPRE3-BGHpA	FlpO	RO	1183109567	Sst_Chodl
Ai193(TICL-EGFP-ICF-tdT)-hyg-629856	Ai193(TICL-EGFP-ICF-tdT)-hyg/Ai193(TICL-EGFP-ICF-tdT)-hyg	STPT	AiE0682h	AiP13312	pAAV-AiE0682h-minBG-FlpO-4X2C-WPRE3-BGHpA	FlpO	RO	1214551845	Sst_Chodl
Ai193(TICL-EGFP-ICF-tdT)-hyg-653249	Ai193(TICL-EGFP-ICF-tdT)-hyg/wt	STPT	AiE0682h	AiP13312	pAAV-AiE0682h-minBG-FlpO-4X2C-WPRE3-BGHpA	FlpO	RO	1237807178	Sst_Chodl
Ai193(TICL-EGFP-ICF-tdT)-hyg-629850	Ai193(TICL-EGFP-ICF-tdT)-hyg/wt	STPT	AiE0682h	AiP13312	pAAV-AiE0682h-minBG-FlpO-4X2C-WPRE3-BGHpA	FlpO	RO	1214996133	Sst_Chodl
Ai65F-628135	Ai65F(RCF-tdT)/wt	STPT	AiE0682h	AiP13312	pAAV-AiE0682h-minBG-FlpO-4X2C-WPRE3-BGHpA	FlpO	RO	1184368965	Sst_Chodl
C57BL6J-600225	WT_C57BL/6J	EPI	AiE0621h_3xC2	AiP13344	pAAV-AiE0621h_3xC2-minBG-SYFP2-WPRE3-BGHpA	SYFP2	RO	1186572963	Neuron_D3
C57BL6J-629430	WT_C57BL/6J	STPT	AiE0621h_3xC2	AiP13344	pAAV-AiE0621h_3xC2-minBG-SYFP2-WPRE3-BGHpA	SYFP2	RO	1180087678	Neuron_D3
C57BL6J-626840	WT_C57BL/6J	EPI	AiE0868m	AiP13362	pAAV-AiE0868m-minBG-SYFP2-P2A-3XFLAG-10aa-H2B-WPRE3-BGHpA	SYFP2	RO	1180069772	Cholinergic
C57BL6J-709404	WT_C57BL/6J	EPI	AiE0868m	AiP13362	pAAV-AiE0868m-minBG-SYFP2-P2A-3XFLAG-10aa-H2B-WPRE3-BGHpA	SYFP2	RO	1317936488	Cholinergic
C57BL6J-650132	WT_C57BL/6J	STPT	AiE0868m	AiP13362	pAAV-AiE0868m-minBG-SYFP2-P2A-3XFLAG-10aa-H2B-WPRE3-BGHpA	SYFP2	RO	1226234439	Cholinergic
C57BL6J-626841	WT_C57BL/6J	EPI	AiE0869m	AiP13363	pAAV-AiE0869m-minBG-SYFP2-P2A-3XFLAG-10aa-H2B-WPRE3-BGHpA	SYFP2	RO	1180069750	Cholinergic
C57BL6J-730896	WT_C57BL/6J	EPI	AiE0869m	AiP13363	pAAV-AiE0869m-minBG-SYFP2-P2A-3XFLAG-10aa-H2B-WPRE3-BGHpA	SYFP2	RO	1363634356	Cholinergic
C57BL6J-648458	WT_C57BL/6J	STPT	AiE0869m	AiP13363	pAAV-AiE0869m-minBG-SYFP2-P2A-3XFLAG-10aa-H2B-WPRE3-BGHpA	SYFP2	RO	1221876681	Cholinergic
C57BL6J-694538	WT_C57BL/6J	EPI	AiE0140h_3xC2	AiP13397	pAAV-AiE0140h_3xC2-minBG-hM4Di-P2A-nls-dTomato-4X2C-WPRE3-BGHpA	dTomato	RO	1313761844	Pvalb
C57BL6J-693211	WT_C57BL/6J	EPI	AiE0140h_3xC2	AiP13398	pAAV-AiE0140h_3xC2-minBG-ChR2(CRC)-EYFP-4X2C-WPRE3-BGHpA	EYFP	RO	1294940838	Pvalb
C57BL6J-692610	WT_C57BL/6J	EPI	AiE0140h_3xC2	AiP13400	pAAV-AiE0140h_3xC2-minBG-SYFP2-P2A-3XFLAG-10aa-H2B-4X2C-WPRE3-BGHpA	SYFP2	RO	1294940971	Pvalb
C57BL6J-626845	WT_C57BL/6J	EPI	AiE0873m	AiP13445	pAAV-AiE0873m-minBG-SYFP2-P2A-3XFLAG-10aa-H2B-WPRE3-BGHpA	SYFP2	RO	1180069727	Cholinergic
C57BL6J-682246	WT_C57BL/6J	EPI	AiE0873m	AiP13445	pAAV-AiE0873m-minBG-SYFP2-P2A-3XFLAG-10aa-H2B-WPRE3-BGHpA	SYFP2	RO	1278362656	Cholinergic
CD1-699373	WT_CD-1_IGS	EPI	AiE0873m	AiP13445	pAAV-AiE0873m-minBG-SYFP2-P2A-3XFLAG-10aa-H2B-WPRE3-BGHpA	SYFP2	ICV	1300989857	Cholinergic
C57BL6J-640247	WT_C57BL/6J	STPT	AiE0873m	AiP13445	pAAV-AiE0873m-minBG-SYFP2-P2A-3XFLAG-10aa-H2B-WPRE3-BGHpA	SYFP2	RO	1214717206	Cholinergic
C57BL6J-610675	WT_C57BL/6J	EPI	AiE0351h_3xC2	AiP13566	pAAV-AiE0351h_3xC2-minRho-SYFP2-WPRE3-BGHpA	SYFP2	RO	1211593406	MSN
C57BL6J-722732	WT_C57BL/6J	EPI	AiE0351h_3xC2	AiP13566	pAAV-AiE0351h_3xC2-minRho-SYFP2-WPRE3-BGHpA	SYFP2	RO	1337400767	MSN
C57BL6J-634490	WT_C57BL/6J	STPT	AiE0351h_3xC2	AiP13566	pAAV-AiE0351h_3xC2-minRho-SYFP2-WPRE3-BGHpA	SYFP2	RO	1198246987	MSN
C57BL6J-660205	WT_C57BL/6J	STPT	AiE0351h_3xC2	AiP13566	pAAV-AiE0351h_3xC2-minRho-SYFP2-WPRE3-BGHpA	SYFP2	RO	1240649363	MSN
Slc32a1-IRES-Cre-618300	Slc32a1-IRES-Cre/wt	EPI	AiE0447h	AiP13729	pAAV-AiE0447h-minBG-DIO-SYFP2-WPRE3-BGHpA	SYFP2	RO	1218512148	MSN_D1
Slc32a1-IRES-Cre-669313	Slc32a1-IRES-Cre/wt	STPT	AiE0447h	AiP13729	pAAV-AiE0447h-minBG-DIO-SYFP2-WPRE3-BGHpA	SYFP2	RO	1277117492	MSN_D1
C57BL6J-722731	WT_C57BL/6J	EPI	AiE0452h_3xC2	AiP13753	pAAV-AiE0452h_3xC2-minBG-SYFP2-4X2C-WPRE3-BGHpA	SYFP2	RO	1337400828	MSN_D2
C57BL6J-694168	WT_C57BL/6J	EPI	AiE0743m_3xC2	AiP13755	pAAV-AiE0743m_3xC2-minBG-ChR2(H134R)-EYFP-WPRE3-BGHpA	EYFP | ChR2(H134R)	STX	1402740957	Cholinergic
Ai14-Homo-607782	Ai14(RCL-tdT)/Ai14(RCL-tdT)	EPI	AiE0682h	AiP13777	pAAV-AiE0682h-minBG-iCre(R297T)-BGHpA	iCre(R297T)	RO	1213520912	Sst_Chodl
Ai14-Homo-607783	Ai14(RCL-tdT)/Ai14(RCL-tdT)	EPI	AiE0682h	AiP13777	pAAV-AiE0682h-minBG-iCre(R297T)-BGHpA	iCre(R297T)	RO	1213520849	Sst_Chodl
Ai14-Het-648744	Ai14(RCL-tdT)/wt	STPT	AiE0682h	AiP13777	pAAV-AiE0682h-minBG-iCre(R297T)-BGHpA	iCre(R297T)	RO	1226761322	Sst_Chodl
C57BL6J-638223	Ai193(TICL-EGFP-ICF-tdT)-hyg/wt	STPT	AiE0682h	AiP13777	pAAV-AiE0682h-minBG-iCre(R297T)-BGHpA	iCre(R297T)	RO	1195060907	Sst_Chodl
Rbp4-Cre_KL100;Ai193-hyg-647009	Ai193(TICL-EGFP-ICF-tdT)-hyg/wt	STPT	AiE0682h	AiP13777	pAAV-AiE0682h-minBG-iCre(R297T)-BGHpA	iCre(R297T)	RO	1222721708	Sst_Chodl
Ai14-Homo-607787	Ai14(RCL-tdT)/Ai14(RCL-tdT)	EPI	AiE0450h	AiP13778	pAAV-AiE0450h-minBG-iCre(R297T)-BGHpA	iCre(R297T)	RO	1183109522	MSN_D2
Ai14-Homo-607786	Ai14(RCL-tdT)/Ai14(RCL-tdT)	EPI	AiE0450h	AiP13778	pAAV-AiE0450h-minBG-iCre(R297T)-BGHpA	iCre(R297T)	RO	1183109529	MSN_D2
Ai14-het-709260	Ai14(RCL-tdT)/wt	EPI	AiE0450h	AiP13778	pAAV-AiE0450h-minBG-iCre(R297T)-BGHpA	iCre(R297T)	RO	1337420218	MSN_D2
Ai14-het-687607	Ai14(RCL-tdT)/wt	EPI	AiE0450h	AiP13778	pAAV-AiE0450h-minBG-iCre(R297T)-BGHpA	iCre(R297T)	ICV	1288233708	MSN_D2
Ai14-Het-713526	Ai14(RCL-tdT)/wt	EPI	AiE0450h	AiP13778	pAAV-AiE0450h-minBG-iCre(R297T)-BGHpA	iCre(R297T)	STX	1402741039	MSN_D2
Ai14-het-687606	Ai14(RCL-tdT)/wt	EPI	AiE0450h	AiP13778	pAAV-AiE0450h-minBG-iCre(R297T)-BGHpA	iCre(R297T)	ICV	1285228903	MSN_D2
Ai32(RCL-ChR2(H134R)_EYFP)-690074	Ai32(RCL-ChR2(H134R)_EYFP)/wt	EPI	AiE0450h	AiP13778	pAAV-AiE0450h-minBG-iCre(R297T)-BGHpA	iCre(R297T)	STX	1402740919	MSN_D2
Ai14-het-636382	Ai14(RCL-tdT)/wt	STPT	AiE0450h	AiP13778	pAAV-AiE0450h-minBG-iCre(R297T)-BGHpA	iCre(R297T)	RO	1245321984	MSN_D2
Ai14-Homo-606608	Ai14(RCL-tdT)/Ai14(RCL-tdT)	EPI	AiE0779m_3xC2	AiP13779	pAAV-AiE0779m_3xC2-minBG-iCre(R297T)-BGHpA	iCre(R297T)	RO	1183109560	MSN_D1
Ai14-Homo-606609	Ai14(RCL-tdT)/Ai14(RCL-tdT)	EPI	AiE0779m_3xC2	AiP13779	pAAV-AiE0779m_3xC2-minBG-iCre(R297T)-BGHpA	iCre(R297T)	RO	1185041688	MSN_D1
Ai14-Het-714234	Ai14(RCL-tdT)/wt	EPI	AiE0779m_3xC2	AiP13779	pAAV-AiE0779m_3xC2-minBG-iCre(R297T)-BGHpA	iCre(R297T)	ICV	1327423801	MSN_D1
Ai14-het-687608	Ai14(RCL-tdT)/wt	EPI	AiE0779m_3xC2	AiP13779	pAAV-AiE0779m_3xC2-minBG-iCre(R297T)-BGHpA	iCre(R297T)	ICV	1288233717	MSN_D1
Ai14-het-687609	Ai14(RCL-tdT)/wt	EPI	AiE0779m_3xC2	AiP13779	pAAV-AiE0779m_3xC2-minBG-iCre(R297T)-BGHpA	iCre(R297T)	ICV	1286120264	MSN_D1
Ai14-Het-714232	Ai14(RCL-tdT)/wt	EPI	AiE0779m_3xC2	AiP13779	pAAV-AiE0779m_3xC2-minBG-iCre(R297T)-BGHpA	iCre(R297T)	ICV	1327423810	MSN_D1
Ai32(RCL-ChR2(H134R)_EYFP)-688724	Ai32(RCL-ChR2(H134R)_EYFP)/wt	EPI	AiE0779m_3xC2	AiP13779	pAAV-AiE0779m_3xC2-minBG-iCre(R297T)-BGHpA	iCre(R297T)	STX	1402740872	MSN_D1
Ai32(RCL-ChR2(H134R)_EYFP)-658291	Ai32(RCL-ChR2(H134R)_EYFP)/wt	EPI	AiE0779m_3xC2	AiP13779	pAAV-AiE0779m_3xC2-minBG-iCre(R297T)-BGHpA	iCre(R297T)	STX	1271979942	MSN_D1
Ai32(RCL-ChR2(H134R)_EYFP)-688725	Ai32(RCL-ChR2(H134R)_EYFP)/wt	EPI	AiE0779m_3xC2	AiP13779	pAAV-AiE0779m_3xC2-minBG-iCre(R297T)-BGHpA	iCre(R297T)	STX	1402740906	MSN_D1
Rbp4-Cre_KL100;Ai193-hyg-638928	Ai193(TICL-EGFP-ICF-tdT)-hyg/wt	STPT	AiE0779m_3xC2	AiP13779	pAAV-AiE0779m_3xC2-minBG-iCre(R297T)-BGHpA	iCre(R297T)	RO	1217802037	MSN_D1
Ai14-Het-712298	Ai14(RCL-tdT)/wt	EPI	AiE0743m_3xC2	AiP13780	pAAV-AiE0743m_3xC2-minBG-iCre(R297T)-BGHpA	iCre(R297T)	RO	1327885947	Cholinergic
Ai14-het-715419	Ai14(RCL-tdT)/wt	EPI	AiE0743m_3xC2	AiP13780	pAAV-AiE0743m_3xC2-minBG-iCre(R297T)-BGHpA	iCre(R297T)	RO	1332032421	Cholinergic
Ai14-Het_ICV-755527	Ai14(RCL-tdT)/wt	EPI	AiE0743m_3xC2	AiP13780	pAAV-AiE0743m_3xC2-minBG-iCre(R297T)-BGHpA	iCre(R297T)	ICV	1393270971	Cholinergic
Ai32(RCL-ChR2(H134R)_EYFP)-690073	Ai32(RCL-ChR2(H134R)_EYFP)/wt	EPI	AiE0743m_3xC2	AiP13780	pAAV-AiE0743m_3xC2-minBG-iCre(R297T)-BGHpA	iCre(R297T)	STX	1402740880	Cholinergic
Rbp4-Cre_KL100;Ai193-hyg-638930	Ai193(TICL-EGFP-ICF-tdT)-hyg/wt	STPT	AiE0743m_3xC2	AiP13780	pAAV-AiE0743m_3xC2-minBG-iCre(R297T)-BGHpA	iCre(R297T)	RO	1217510767	Cholinergic
Ai14-het-741108	Ai14(RCL-tdT)/wt	EPI	AiE0452h	AiP13781	pAAV-AiE0452h-minBG-iCre(R297T)-BGHpA	iCre(R297T)	RO	1383646363	MSN_D2
Ai14-Het-621757	Ai14(RCL-tdT)/wt	EPI	AiE0452h	AiP13781	pAAV-AiE0452h-minBG-iCre(R297T)-BGHpA	iCre(R297T)	RO	1214686732	MSN_D2
Ai14-Het-713528	Ai14(RCL-tdT)/wt	EPI	AiE0452h	AiP13781	pAAV-AiE0452h-minBG-iCre(R297T)-BGHpA	iCre(R297T)	STX	1401211225	MSN_D2
Ai14-het-709262	Ai14(RCL-tdT)/wt	EPI	AiE0452h	AiP13781	pAAV-AiE0452h-minBG-iCre(R297T)-BGHpA	iCre(R297T)	RO	1344066180	MSN_D2
Ai14-Het-712297	Ai14(RCL-tdT)/wt	EPI	AiE0452h	AiP13781	pAAV-AiE0452h-minBG-iCre(R297T)-BGHpA	iCre(R297T)	RO	1327885956	MSN_D2
Ai14-Het-736394	Ai14(RCL-tdT)/wt	EPI	AiE0452h	AiP13781	pAAV-AiE0452h-minBG-iCre(R297T)-BGHpA	iCre(R297T)	STX	1401211269	MSN_D2
Ai14-het-687611	Ai14(RCL-tdT)/wt	EPI	AiE0452h	AiP13781	pAAV-AiE0452h-minBG-iCre(R297T)-BGHpA	iCre(R297T)	ICV	1286120273	MSN_D2
Ai14-het-687610	Ai14(RCL-tdT)/wt	EPI	AiE0452h	AiP13781	pAAV-AiE0452h-minBG-iCre(R297T)-BGHpA	iCre(R297T)	ICV	1286120287	MSN_D2
Ai32(RCL-ChR2(H134R)_EYFP)-673223	Ai32(RCL-ChR2(H134R)_EYFP)/wt	EPI	AiE0452h	AiP13781	pAAV-AiE0452h-minBG-iCre(R297T)-BGHpA	iCre(R297T)	STX	1402740837	MSN_D2
Ai14-het-702149	Ai14(RCL-tdT)/wt	STPT	AiE0452h	AiP13781	pAAV-AiE0452h-minBG-iCre(R297T)-BGHpA	iCre(R297T)	RO	1309912435	MSN_D2
Ai14-Het-667307	Ai14(RCL-tdT)/wt	STPT	AiE0452h	AiP13781	pAAV-AiE0452h-minBG-iCre(R297T)-BGHpA	iCre(R297T)	RO	1263343692	MSN_D2
Ai14-Het-632077	Ai14(RCL-tdT)/wt	EPI	AiE0140h_3xC2	AiP13787	pAAV-AiE0140h_3xC2-minBG-iCre(R297T)-BGHpA	iCre(R297T)	RO	1213520762	Pvalb
C57BL6J-679846	WT_C57BL/6J	EPI	AiE0951h	AiP13792	pAAV-AiE0951h-minBG-SYFP2-P2A-3XFLAG-10aa-H2B-WPRE3-BGHpA	SYFP2	RO	1274772464	Neuron_D3
C57BL6J-743756	WT_C57BL/6J	STPT	AiE0951h	AiP13792	pAAV-AiE0951h-minBG-SYFP2-P2A-3XFLAG-10aa-H2B-WPRE3-BGHpA	SYFP2	RO	1382345129	Neuron_D3
C57BL6J-750168	WT_C57BL/6J	EPI	AiE0621h_3xC2	AiP13809	pAAV-AiE0621h_3xC2-minBG-tdTomato-WPRE3-BGHpA	tdTomato	RO	1386585105	Neuron_D3
C57BL6J-682322	WT_C57BL/6J	EPI	AiE0367h_3xC2	AiP13823	pAAV-AiE0367h_3xC2-minBG-SYFP2-4X2C-WPRE3-BGHpA	SYFP2	RO	1278362515	MSN
C57BL6J-682321	WT_C57BL/6J	EPI	AiE0367h_3xC2	AiP13824	pAAV-AiE0367h_3xC2-minBG-SYFP2-1X2C-WPRE3-BGHpA	SYFP2	RO	1278362577	MSN
C57BL6J-696700	WT_C57BL/6J	scRNA-seq	AiE0888m_C4	AiP13863	pAAV-AiE0888m_C4-minBG-SYFP2-WPRE3-BGHpA	SYFP2	RO	NA	MSN
C57BL6J-706168	WT_C57BL/6J	EPI	AiE1026h	AiP13868	pAAV-AiE1026h-minBG-SYFP2-P2A-3XFLAG-10aa-H2B-WPRE3-BGHpA	SYFP2	RO	1312778373	MSN_D2
C57BL6J-720810	WT_C57BL/6J	STPT	AiE1026h	AiP13868	pAAV-AiE1026h-minBG-SYFP2-P2A-3XFLAG-10aa-H2B-WPRE3-BGHpA	SYFP2	RO	1333755022	MSN_D2
Drd1a-tdTomato-745955	Drd1a-tdTomato/wt	EPI	AiE0441h_3xC2	AiP13905	pAAV-AiE0441h_3xC2-minBG-SYFP2-WPRE3-BGHpA	SYFP2	RO	1386584992	MSN
C57BL6J-712536	WT_C57BL/6J	EPI	AiE0441h_3xC2	AiP13905	pAAV-AiE0441h_3xC2-minBG-SYFP2-WPRE3-BGHpA	SYFP2	RO	1327166695	MSN
C57BL6J-697426	WT_C57BL/6J	EPI	AiE0441h_3xC2	AiP13905	pAAV-AiE0441h_3xC2-minBG-SYFP2-WPRE3-BGHpA	SYFP2	STX	1404107622	MSN
C57BL6J-639392	WT_C57BL/6J	EPI	AiE0441h_3xC2	AiP13905	pAAV-AiE0441h_3xC2-minBG-SYFP2-WPRE3-BGHpA	SYFP2	RO	1222962995	MSN
CD-1-724661	WT_CD-1_IGS	EPI	AiE0441h_3xC2	AiP13905	pAAV-AiE0441h_3xC2-minBG-SYFP2-WPRE3-BGHpA	SYFP2	ICV	1338863174	MSN
CD-1-752475	WT_CD-1_IGS	EPI	AiE0441h_3xC2	AiP13905	pAAV-AiE0441h_3xC2-minBG-SYFP2-WPRE3-BGHpA	SYFP2	ICV	1389765182	MSN
CD1-699369	WT_CD-1_IGS	EPI	AiE0441h_3xC2	AiP13905	pAAV-AiE0441h_3xC2-minBG-SYFP2-WPRE3-BGHpA	SYFP2	ICV	1327427011	MSN
C57BL6J-652139	WT_C57BL/6J	STPT	AiE0441h_3xC2	AiP13905	pAAV-AiE0441h_3xC2-minBG-SYFP2-WPRE3-BGHpA	SYFP2	RO	1231315125	MSN
Ai14-het-736544	Ai14(RCL-tdT)/wt	EPI	AiE0621h	AiP13981	pAAV-AiE0621h-minBG-iCre(R297T)-BGHpA	iCre(R297T)	RO	1375808904	Neuron_D3
Ai14-Het-621756	Ai14(RCL-tdT)/wt	EPI	AiE0621h	AiP13981	pAAV-AiE0621h-minBG-iCre(R297T)-BGHpA	iCre(R297T)	RO	1214686722	Neuron_D3
Ai14-Het-667304	Ai14(RCL-tdT)/wt	STPT	AiE0621h	AiP13981	pAAV-AiE0621h-minBG-iCre(R297T)-BGHpA	iCre(R297T)	RO	1261691143	Neuron_D3
Ai14-het-702150	Ai14(RCL-tdT)/wt	STPT	AiE0621h	AiP13981	pAAV-AiE0621h-minBG-iCre(R297T)-BGHpA	iCre(R297T)	RO	1310659608	Neuron_D3
Ai14-het-705642	Ai14(RCL-tdT)/wt	EPI	AiE0367h_3xC2	AiP13989	pAAV-AiE0367h_3xC2-minBG-iCre(R297T)-BGHpA	iCre(R297T)	RO	1316970959	MSN
Ai14-Het-712296	Ai14(RCL-tdT)/wt	EPI	AiE0367h_3xC2	AiP13989	pAAV-AiE0367h_3xC2-minBG-iCre(R297T)-BGHpA	iCre(R297T)	RO	1327885964	MSN
Ai14-het-680949	Ai14(RCL-tdT)/wt	EPI	AiE0367h_3xC2	AiP13989	pAAV-AiE0367h_3xC2-minBG-iCre(R297T)-BGHpA	iCre(R297T)	RO	1283440263	MSN
Ai193(TICL-EGFP-ICF-tdT)-hyg-662018	Ai193(TICL-EGFP-ICF-tdT)-hyg/wt	EPI	AiE0367h_3xC2	AiP13990	pAAV-AiE0367h_3xC2-minBG-FlpO-WPRE3-BGHpA	FlpO	RO	1273871967	MSN
Ai193(TICL-EGFP-ICF-tdT)-hyg-662017	Ai193(TICL-EGFP-ICF-tdT)-hyg/wt	EPI	AiE0367h_3xC2	AiP13990	pAAV-AiE0367h_3xC2-minBG-FlpO-WPRE3-BGHpA	FlpO	RO	1273871958	MSN
Ai14-het-702145	Ai14(RCL-tdT)/wt	EPI	AiE0450h	AiP14026	pAAV-AiE0450h-minBG-iCre-BGHpA	iCre	RO	1310663897	MSN_D2
Ai193(TICL-EGFP-ICF-tdT)-hyg-662019	Ai193(TICL-EGFP-ICF-tdT)-hyg/wt	EPI	AiE0779m_3xC2	AiP14201	pAAV-AiE0779m_3xC2-minBG-FlpO-WPRE3-BGHpA	FlpO	RO	1273871941	MSN_D1
Ai65F-731405	Ai65F(RCF-tdT)/wt	EPI	AiE0779m_3xC2	AiP14201	pAAV-AiE0779m_3xC2-minBG-FlpO-WPRE3-BGHpA	FlpO	RO	1372346234	MSN_D1
Rbp4-Cre_KL100;Ai193-hyg-699795	Ai193(TICL-EGFP-ICF-tdT)-hyg/wt	STPT	AiE0779m_3xC2	AiP14201	pAAV-AiE0779m_3xC2-minBG-FlpO-WPRE3-BGHpA	FlpO	RO	1307528198	MSN_D1
C57BL6J-682274	WT_C57BL/6J	EPI	AiE0779m_3xC2	AiP14210	pAAV-AiE0779m_3xC2-minBG-SYFP2-P2A-mScarlet-10aa-H2B-WPRE3-BGHpA	SYFP2 | mScarlet	RO	1278362558	MSN_D1
C57BL6J-698017	WT_C57BL/6J	STPT	AiE0779m_3xC2	AiP14210	pAAV-AiE0779m_3xC2-minBG-SYFP2-P2A-mScarlet-10aa-H2B-WPRE3-BGHpA	SYFP2 | mScarlet	RO	1299962059	MSN_D1
C57BL6J-720787	WT_C57BL/6J	EPI	AiE0873m	AiP14329	pAAV-AiE0873m-minBG-tdTomato-WPRE3-BGHpA	tdTomato	RO	1337420356	Cholinergic
Ai14-het-716807	Ai14(RCL-tdT)/wt	EPI	AiE0873m	AiP14330	pAAV-AiE0873m-minBG-iCre(R297T)-BGHpA	iCre(R297T)	RO	1332032486	Cholinergic
Ai14-het-716806	Ai14(RCL-tdT)/wt	EPI	AiE0873m	AiP14330	pAAV-AiE0873m-minBG-iCre(R297T)-BGHpA	iCre(R297T)	RO	1332032341	Cholinergic
C57BL6J-720786	WT_C57BL/6J	EPI	AiE0784m	AiP14362	pAAV-AiE0784m-minBG-tdTomato-WPRE3-BGHpA	tdTomato	RO	1333355826	MSN_D2
C57BL6J-658549	WT_C57BL/6J	STPT	AiE0779m_3xC2	AiP14368	pAAV-AiE0779m_3xC2-minBG-SYFP2_farnesyl-P2A-FLAG-NLS-SV40-dTomato-cmyc-NLS-WPRE3-BGHpA	dTomato	RO	1242128152	MSN_D1
C57BL6J-698016	WT_C57BL/6J	STPT	AiE0452h	AiP14369	pAAV-AiE0452h-minBG-SYFP2_farnesyl-P2A-FLAG-NLS-SV40-dTomato-cmyc-NLS-WPRE3-BGHpA	dTomato	RO	1299821109	MSN_D2
C57BL6J-658550	WT_C57BL/6J	STPT	AiE0452h	AiP14369	pAAV-AiE0452h-minBG-SYFP2_farnesyl-P2A-FLAG-NLS-SV40-dTomato-cmyc-NLS-WPRE3-BGHpA	dTomato	RO	1251000468	MSN_D2
C57BL6J-691362	WT_C57BL/6J	EPI	AiE1190m	AiP14427	pAAV-AiE1190m-minBG-SYFP2-P2A-3XFLAG-10aa-H2B-WPRE3-BGHpA	SYFP2	RO	1292718520	MSN
C57BL6J-711359	WT_C57BL/6J	STPT	AiE1190m	AiP14427	pAAV-AiE1190m-minBG-SYFP2-P2A-3XFLAG-10aa-H2B-WPRE3-BGHpA	SYFP2	RO	1331889472	MSN
C57BL6J-691363	WT_C57BL/6J	EPI	AiE1191m	AiP14428	pAAV-AiE1191m-minBG-SYFP2-P2A-3XFLAG-10aa-H2B-WPRE3-BGHpA	SYFP2	RO	1313761827	MSN
C57BL6J-716498	WT_C57BL/6J	STPT	AiE1191m	AiP14428	pAAV-AiE1191m-minBG-SYFP2-P2A-3XFLAG-10aa-H2B-WPRE3-BGHpA	SYFP2	RO	1341188259	MSN
Ai14-het-702143	Ai14(RCL-tdT)/wt	EPI	AiE0444h	AiP14437	pAAV-AiE0444h-minBG-iCre(R297T)-BGHpA	iCre(R297T)	RO	1333355608	MSN_D2
Ai14-het-702144	Ai14(RCL-tdT)/wt	EPI	AiE0444h	AiP14437	pAAV-AiE0444h-minBG-iCre(R297T)-BGHpA	iCre(R297T)	RO	1310663889	MSN_D2
C57BL6J-720772	WT_C57BL/6J	EPI	AiE0367h	AiP14448	pAAV-3xSP10ins-AiE0367h-minRho-SYFP2-WPRE3-BarcodeA-BGHpA	SYFP2	RO	1333355783	MSN
C57BL6J-720773	WT_C57BL/6J	EPI	AiE0367h_3xC2	AiP14449	pAAV-AiE0367h_3xC2-minRho-SYFP2-WPRE3-BarcodeG-BGHpA	SYFP2	RO	1333355809	MSN
C57BL6J-720774	WT_C57BL/6J	EPI	AiE0450h	AiP14450	pAAV-AiE0450h-minBG-SYFP2-WPRE3-BarcodeH-BGHpA	SYFP2	RO	1332032360	MSN_D2
C57BL6J-720775	WT_C57BL/6J	EPI	AiE0447h	AiP14451	pAAV-AiE0447h-minBG-SYFP2-WPRE3-BarcodeI-BGHpA	SYFP2	RO	1332032498	MSN_D1
C57BL6J-720777	WT_C57BL/6J	EPI	AiE0441h	AiP14453	pAAV-AiE0441h-minBG-SYFP2-WPRE3-BarcodeK-BGHpA	SYFP2	RO	1332032466	MSN
C57BL6J-720780	WT_C57BL/6J	EPI	AiE0603m	AiP14456	pAAV-AiE0603m-minBG-SYFP2-WPRE3-BarcodeN-BGHpA	SYFP2	RO	1332032477	L5_ET
C57BL6J-720781	WT_C57BL/6J	EPI	AiE0784m	AiP14457	pAAV-AiE0784m-minBG-SYFP2-WPRE3-BarcodeO-BGHpA	SYFP2	RO	1338863365	MSN_D2
C57BL6J-720782	WT_C57BL/6J	EPI	AiE0441h_3xC2	AiP14458	pAAV-AiE0441h_3xC2-minBG-SYFP2-WPRE3-BarcodeP-BGHpA	SYFP2	RO	1337420348	MSN
C57BL6J-720783	WT_C57BL/6J	EPI	AiE0785m	AiP14459	pAAV-AiE0785m-minBG-SYFP2-WPRE3-BarcodeQ-BGHpA	SYFP2	RO	1333355756	MSN_D2
C57BL6J-720784	WT_C57BL/6J	EPI	AiE0452h_3xC2	AiP14460	pAAV-AiE0452h_3xC2-minBG-SYFP2-WPRE3-BarcodeR-BGHpA	SYFP2	RO	1333355705	MSN_D2
C57BL6J-720785	WT_C57BL/6J	EPI	AiE0779m_3xC2	AiP14461	pAAV-AiE0779m_3xC2-minBG-SYFP2-WPRE3-BarcodeS-BGHpA	SYFP2	RO	1333355765	MSN_D1
C57BL6J-684773	WT_C57BL/6J	EPI	AiE0616h_3xC2b	AiP14495	pAAV-AiE0616h_3xC2b-minBG-SYFP2-WPRE3-BGHpA	SYFP2	RO	1285229524	MSN_D1
C57BL6J-708276	WT_C57BL/6J	STPT	AiE0616h_3xC2b	AiP14495	pAAV-AiE0616h_3xC2b-minBG-SYFP2-WPRE3-BGHpA	SYFP2	RO	1328817253	MSN_D1
C57BL6J-682247	WT_C57BL/6J	EPI	AiE0873m_3xC2	AiP14496	pAAV-AiE0873m_3xC2-minBG-SYFP2-P2A-3XFLAG-10aa-H2B-WPRE3-BGHpA	SYFP2	RO	1278362585	Cholinergic
CD1-699376	WT_CD-1_IGS	EPI	AiE0873m_3xC2	AiP14496	pAAV-AiE0873m_3xC2-minBG-SYFP2-P2A-3XFLAG-10aa-H2B-WPRE3-BGHpA	SYFP2	ICV	1300988641	Cholinergic
C57BL6J-701097	WT_C57BL/6J	STPT	AiE0873m_3xC2	AiP14496	pAAV-AiE0873m_3xC2-minBG-SYFP2-P2A-3XFLAG-10aa-H2B-WPRE3-BGHpA	SYFP2	RO	1305729399	Cholinergic
C57BL6J-709438	WT_C57BL/6J	EPI	AiE0779m_6xC2	AiP14696	pAAV-AiE0779m_6xC2-minBG-SYFP2-WPRE3-BGHpA	SYFP2	RO	1317936574	MSN_D1
C57BL6J-694170	WT_C57BL/6J	EPI	AiE0779m_6xC2	AiP14696	pAAV-AiE0779m_6xC2-minBG-SYFP2-WPRE3-BGHpA	SYFP2	STX	1401211095	MSN_D1
CD-1-720077	WT_CD-1_IGS	EPI	AiE0779m_6xC2	AiP14696	pAAV-AiE0779m_6xC2-minBG-SYFP2-WPRE3-BGHpA	SYFP2	ICV	1332032383	MSN_D1
C57BL6J-709431	WT_C57BL/6J	STPT	AiE0779m_6xC2	AiP14696	pAAV-AiE0779m_6xC2-minBG-SYFP2-WPRE3-BGHpA	SYFP2	RO	1329672884	MSN_D1
Ai14-het-736546	Ai14(RCL-tdT)/wt	EPI	AiE0441h_3xC2	AiP14824	pAAV-AiE0441h_3xC2-minBG-iCre-BGHpA	iCre	RO	1374552200	MSN
Ai14-het-736545	Ai14(RCL-tdT)/wt	EPI	AiE0441h_3xC2	AiP14825	pAAV-AiE0441h_3xC2-minBG-iCre(R297T)-BGHpA	iCre(R297T)	RO	1374552226	MSN
Ai14-Het-736393	Ai14(RCL-tdT)/wt	EPI	AiE0441h_3xC2	AiP14825	pAAV-AiE0441h_3xC2-minBG-iCre(R297T)-BGHpA	iCre(R297T)	STX	1401211235	MSN
Ai65F-751737	Ai65F(RCF-tdT)/wt	EPI	AiE0441h_3xC2	AiP14826	pAAV-AiE0441h_3xC2-minBG-FlpO-WPRE3-BGHpA	FlpO	RO	1395017822	MSN
C57BL6J-707202	WT_C57BL/6J	EPI	AiE1404m	AiP15028	pAAV-AiE1404m-minBG-SYFP2-P2A-3XFLAG-10aa-H2B-WPRE3-BGHpA	SYFP2	RO	1314775892	Sst_Chodl
C57BL6J-727405	WT_C57BL/6J	STPT	AiE1404m	AiP15028	pAAV-AiE1404m-minBG-SYFP2-P2A-3XFLAG-10aa-H2B-WPRE3-BGHpA	SYFP2	RO	1344836388	Sst_Chodl
C57BL6J-708267	WT_C57BL/6J	EPI	AiE1419m	AiP15043	pAAV-AiE1419m-minBG-SYFP2-P2A-3XFLAG-10aa-H2B-WPRE3-BGHpA	SYFP2	RO	1316971113	Pvalb_Pthlh
C57BL6J-712402	WT_C57BL/6J	EPI	AiE1419m	AiP15043	pAAV-AiE1419m-minBG-SYFP2-P2A-3XFLAG-10aa-H2B-WPRE3-BGHpA	SYFP2	STX	1402741075	Pvalb_Pthlh
C57BL6J-729237	WT_C57BL/6J	EPI	AiE1419m	AiP15043	pAAV-AiE1419m-minBG-SYFP2-P2A-3XFLAG-10aa-H2B-WPRE3-BGHpA	SYFP2	STX	1402740820	Pvalb_Pthlh
CD-1-752479	WT_CD-1_IGS	EPI	AiE1419m	AiP15043	pAAV-AiE1419m-minBG-SYFP2-P2A-3XFLAG-10aa-H2B-WPRE3-BGHpA	SYFP2	ICV	1388167254	Pvalb_Pthlh
C57BL6J-727400	WT_C57BL/6J	STPT	AiE1419m	AiP15043	pAAV-AiE1419m-minBG-SYFP2-P2A-3XFLAG-10aa-H2B-WPRE3-BGHpA	SYFP2	RO	1344134435	Pvalb_Pthlh
C57BL6J-715843	WT_C57BL/6J	EPI	AiE1421m	AiP15045	pAAV-AiE1421m-minBG-SYFP2-P2A-3XFLAG-10aa-H2B-WPRE3-BGHpA	SYFP2	RO	1327886513	Pvalb_Pthlh
C57BL6J-730857	WT_C57BL/6J	STPT	AiE1421m	AiP15045	pAAV-AiE1421m-minBG-SYFP2-P2A-3XFLAG-10aa-H2B-WPRE3-BGHpA	SYFP2	RO	1347816711	Pvalb_Pthlh
C57BL6J-732601	WT_C57BL/6J	EPI	AiE1426m	AiP15050	pAAV-AiE1426m-minBG-SYFP2-P2A-3XFLAG-10aa-H2B-WPRE3-BGHpA	SYFP2	STX	1402740929	Sst_Chodl
C57BL6J-707205	WT_C57BL/6J	EPI	AiE1426m	AiP15050	pAAV-AiE1426m-minBG-SYFP2-P2A-3XFLAG-10aa-H2B-WPRE3-BGHpA	SYFP2	RO	1314775806	Sst_Chodl
CD-1-752480	WT_CD-1_IGS	EPI	AiE1426m	AiP15050	pAAV-AiE1426m-minBG-SYFP2-P2A-3XFLAG-10aa-H2B-WPRE3-BGHpA	SYFP2	ICV	1388167263	Sst_Chodl
C57BL6J-727404	WT_C57BL/6J	STPT	AiE1426m	AiP15050	pAAV-AiE1426m-minBG-SYFP2-P2A-3XFLAG-10aa-H2B-WPRE3-BGHpA	SYFP2	RO	1344836092	Sst_Chodl
Ai65F-743074	Ai65F(RCF-tdT)/wt	EPI	AiE0140h_3xC2	AiP15100	pAAV-AiE0140h_3xC2-minBG-FlpO-4X2C-WPRE3-BGHpA	FlpO	RO	1385024751	Pvalb
Ai65F-743076	Ai65F(RCF-tdT)/wt	EPI	AiE0140h_3xC2	AiP15100	pAAV-AiE0140h_3xC2-minBG-FlpO-4X2C-WPRE3-BGHpA	FlpO	RO	1385024715	Pvalb
Ai14-Het-720919	Ai14(RCL-tdT)/wt	EPI	AiE0873m_3xC2	AiP15138	pAAV-AiE0873m_3xC2-minBG-iCre(R297T)-BGHpA	iCre(R297T)	RO	1344066469	Cholinergic
Ai14-Het-720920	Ai14(RCL-tdT)/wt	EPI	AiE0873m_3xC2	AiP15138	pAAV-AiE0873m_3xC2-minBG-iCre(R297T)-BGHpA	iCre(R297T)	RO	1342246903	Cholinergic
C57BL6J-729537	WT_C57BL/6J	STPT	AiE0452h	AiP15143	pAAV-AiE0452h-minBG-SYFP2-P2A-mScarlet-10aa-H2B-WPRE3-BGHpA	SYFP2 | mScarlet	RO	1369804835	MSN_D2
C57BL6J-729538	WT_C57BL/6J	STPT	AiE0452h	AiP15143	pAAV-AiE0452h-minBG-SYFP2-P2A-mScarlet-10aa-H2B-WPRE3-BGHpA	mScarlet | SYFP2	RO	1369965895	MSN_D2
Ai14-het-721362	Ai14(RCL-tdT)/wt	EPI	AiE0779m_3xC2	AiP15260	pAAV-AiE0779m_3xC2-minBG-iCre(R297T)-3XmiR126TS-BGHpA	iCre(R297T)	RO	1342246878	MSN_D1
Ai14-Het-748559	Ai14(RCL-tdT)/wt	STPT	AiE0779m_3xC2	AiP15260	pAAV-AiE0779m_3xC2-minBG-iCre(R297T)-3XmiR126TS-BGHpA	iCre(R297T)	RO	1393246529	MSN_D1
Ai14-Het-733668	Ai14(RCL-tdT)/wt	STPT	AiE0779m_3xC2	AiP15260	pAAV-AiE0779m_3xC2-minBG-iCre(R297T)-3XmiR126TS-BGHpA	iCre(R297T)	RO	1372577064	MSN_D1
Ai14-Het-733667	Ai14(RCL-tdT)/wt	STPT	AiE0779m_3xC2	AiP15260	pAAV-AiE0779m_3xC2-minBG-iCre(R297T)-3XmiR126TS-BGHpA	iCre(R297T)	RO	1372377969	MSN_D1
Ai14-het-715418	Ai14(RCL-tdT)/wt	EPI	AiE0779m_3xC2	AiP15261	pAAV-AiE0779m_3xC2-minBG-iCre(R297T)-3XmiR221TS-BGHpA	iCre(R297T)	RO	1332032399	MSN_D1
Ai14-het-715417	Ai14(RCL-tdT)/wt	EPI	AiE0779m_3xC2	AiP15261	pAAV-AiE0779m_3xC2-minBG-iCre(R297T)-3XmiR221TS-BGHpA	iCre(R297T)	RO	1338863338	MSN_D1
C57BL6J-634480	WT_C57BL/6J	EPI	AiE2116m_3xC2	AiP1530	pAAV-AiE2116m_3xC2-minBG-SYFP2-WPRE3-BGHpA	SYFP2	RO	1191679921	L5-6_NP
C57BL6J-652136	WT_C57BL/6J	STPT	AiE2116m_3xC2	AiP1530	pAAV-AiE2116m_3xC2-minBG-SYFP2-WPRE3-BGHpA	SYFP2	RO	1230750112	L5-6_NP
C57BL6J-753078	WT_C57BL/6J	EPI	AiE0873m_3xC2	AiP15381	pAAV-AiE0873m_3xC2-minBG-SYFP2-P2A-mScarlet-10aa-H2B-WPRE3-BGHpA	mScarlet | SYFP2	RO	1389765323	Cholinergic
Ai14-het-738661	Ai14(RCL-tdT)/wt	EPI	AiE0780m	AiP15578	pAAV-AiE0780m-minBG-iCre(R297T)-BGHpA	iCre(R297T)	RO	1382045229	MSN_D1
Ai14-het-738662	Ai14(RCL-tdT)/wt	EPI	AiE0780m	AiP15578	pAAV-AiE0780m-minBG-iCre(R297T)-BGHpA	iCre(R297T)	RO	1378986448	MSN_D1
Ai166(TIT2L-MORF-ICL-tTA2)-739861	Ai166(TIT2L-MORF-ICL-tTA2)/wt	EPI	AiE0780m	AiP15578	pAAV-AiE0780m-minBG-iCre(R297T)-BGHpA	iCre(R297T)	STX	1402740802	MSN_D1
C57BL6J-751527	WT_C57BL/6J	EPI	AiE0780m	AiP15827	pAAV-AiE0780m-minCMV-SYFP2-WPRE3-BGHpA	SYFP2	RO	1389765138	MSN_D1
C57BL6J-754399	WT_C57BL/6J	EPI	AiE0780m	AiP15827	pAAV-AiE0780m-minCMV-SYFP2-WPRE3-BGHpA	SYFP2	RO	1393270922	MSN_D1
C57BL6J-754400	WT_C57BL/6J	EPI	AiE0780m	AiP15828	pAAV-AiE0780m-HSP68-SYFP2-WPRE3-BGHpA	SYFP2	RO	1393271008	MSN_D1
Ai14-Het-743555	Ai14(RCL-tdT)/wt	EPI	AiE0600m	AiP1793	pAAV-AiE0600m-minBG-iCre(R297T)-BGHpA	iCre(R297T)	RO	1384998562	Sst_Chodl
Ai14-Het-727843	Ai14(RCL-tdT)/wt	STPT	AiE0600m	AiP1793	pAAV-AiE0600m-minBG-iCre(R297T)-BGHpA	iCre(R297T)	RO	1365032393	Sst_Chodl
Ai14-het-683918	Ai14(RCL-tdT)/wt	STPT	AiE0600m	AiP1793	pAAV-AiE0600m-minBG-iCre(R297T)-BGHpA	iCre(R297T)	RO	1292215510	Sst_Chodl
